# Impaired bone morphogenetic protein signaling pathways disrupt decidualization in endometriosis

**DOI:** 10.1101/2023.09.21.558268

**Authors:** Zian Liao, Suni Tang, Peixin Jiang, Ting Geng, Dominique I. Cope, Timothy N. Dunn, Joie Guner, Linda Alpuing Radilla, Xiaoming Guan, Diana Monsivais

## Abstract

It is hypothesized that impaired endometrial decidualization contributes to decreased fertility in individuals with endometriosis. To identify the molecular defects that underpin defective decidualization in endometriosis, we subjected endometrial stromal cells from individuals with or without endometriosis to time course *in vitro* decidualization with estradiol, progesterone, and 8-bromo-cyclic-AMP (EPC) for 2, 4, 6, or 8 days. Transcriptomic profiling identified differences in key pathways between the two groups, including defective bone morphogenetic protein (BMP)/SMAD4 signaling (*ID2, ID3, FST*), oxidate stress response (*NFE2L2, ALOX15, SLC40A1*), and retinoic acid signaling pathways (*RARRES, RARB, ALDH1B1*). Genome-wide binding analyses identified an altered genomic distribution of SMAD4 and H3K27Ac in the decidualized stromal cells from individuals without endometriosis relative to those with endometriosis, with target genes enriched in pathways related to signaling by transforming growth factor β (TGFβ), neurotrophic tyrosine kinase receptors (NTRK), and nerve growth factor (NGF)-stimulated transcription. We found that direct SMAD1/5/4 target genes control FOXO, PI3K/AKT, and progesterone-mediated signaling in decidualizing cells and that BMP2 supplementation in endometriosis patient-derived assembloids elevated the expression of decidualization markers. In summary, transcriptomic and genome-wide binding analyses of patient-derived endometrial cells and assembloids identified that a functional BMP/SMAD1/5/4 signaling program is crucial for engaging decidualization.
