## Supplemental Table 3 for "Impaired bone morphogenetic protein signaling pathways disrupt decidualization in endometriosis"

### Sheet: Normal_Consensus_TFs
Term	Overlap	P-value	Adjusted P-value	Odds Ratio	Combined Score	Genes
CEBPB ENCODE	15/144	1.39386e-07	1.4078e-05	6.07363	95.8785	YARS;HIST1H2BJ;TARS;GTPBP2;FBXO32;NARS;NFIL3;XPOT;MARS;MMP19;GARS;CHAC1;IARS;TBL1X;AARS
TCF3 CHEA	41/1006	6.16913e-06	0.000296368	2.28316	27.3887	CDKN1C;BCAR3;LRPAP1;PHTF2;NUDT1;ENO1;SLC1A5;HS6ST1;CST3;SPRED2;NUAK1;FAM102A;BAIAP2L1;PDGFC;FAM53B;DPF3;TBL1X;PRKACB;ENOPH1;LEFTY2;PDK1;CBX5;UNC5B;ZBTB16;LMO3;ITPK1;ASNS;ARNT;IFFO2;RGMB;DUSP6;ETV5;CD2AP;EML4;EXT1;ADAM19;COQ2;PKM;KLHL5;GAS1;SPRY2
SOX2 CHEA	34/775	8.80301e-06	0.000296368	2.44598	28.4722	HDAC4;LRPAP1;PHTF2;HIST1H2BJ;STK39;IER5L;KIAA0895L;HS6ST1;FOXO1;LOXL2;CALB2;BAIAP2L1;PDGFC;SACS;LEFTY2;AGFG2;PDK1;ARFGEF1;GPT2;TUBB;ITPK1;ASNS;ANO6;HIST2H2BE;DUSP6;ETV5;EXT1;SLC7A5;KLHL5;RASA1;TCEA1;SPRY2;TRIB3;ATF4
UBTF ENCODE	56/1631	2.0116e-05	0.000507929	1.93167	20.8891	POMT2;DENND1B;PHTF2;KLHL36;WWC2;SHB;SLC2A8;FAM102A;IMPA2;PSTPIP2;XPO6;FAM53B;DPF3;CPNE2;FAM3C;ENOPH1;USP47;ACSL1;ZNF281;TSC22D3;ZFP91;EBF4;CCSAP;FAM126A;ASPH;RASA1;GARS;TCTA;SIK2;EZR;KPNB1;PFN2;ATP5S;ZCCHC8;LRPAP1;CEBPG;PXN;IER5L;PIK3R1;FOXO1;SSFA2;CHST11;KCTD20;ZNF703;MGAT2;SOCS5;ARFGEF1;EGR1;SEC24B;SMURF2;GSR;INHBE;TMEM158;DNMBP;SLC6A9;PSAT1
FOSL2 ENCODE	14/196	3.06034e-05	0.000618189	3.9963	41.5391	KRT8;ENO1;DUSP14;TUBA1C;NUAK1;KRT19;KRT18;KCTD20;DPP9;BCL3;TAGLN2;EZR;CTNNAL1;LINC00862
NANOG CHEA	27/595	4.27361e-05	0.00071939	2.50765	25.2281	LRPAP1;PHTF2;SLC2A3;ENO1;CST3;SPRED2;CHST10;PDGFC;SACS;TBL1X;ENOPH1;LEFTY2;PDK1;HEXIM1;CBX5;FBXW11;GSR;SARS;ASNS;DUSP6;ETV5;EXT1;ADAM19;KLHL5;TCEA1;SPRY2;KPNB1
SUZ12 CHEA	55/1684	9.28748e-05	0.00134005	1.82331	16.928	CDKN1C;SEMA5A;RYR2;COL12A1;RORB;DUSP14;ADAMTS5;DACH1;BAIAP2L1;ADAMTS1;EVA1C;SIX2;DPF3;ENPP1;CPNE2;PRIMA1;UNC5B;INSRR;EBF4;AVPR1A;SSTR1;ADRA2C;FRMD3;GPRC5B;SLC7A8;LOX;HAND2;GAS1;RIN3;CHST2;SEMA7A;COL13A1;ARHGEF26;NTM;AMIGO2;LYPD1;KCNA3;STK39;WNK4;ADCY1;CHST11;NFIL3;CNR1;FLNC;PLXNA4;ATP8B1;LHFP;WNT7B;ZBTB16;HMGA2;HSPA2;FBXO32;BICC1;FOSL1;TMEM158
KLF4 CHEA	36/987	0.000218635	0.0025377	2.00685	16.9139	CDKN1C;USP10;SLC2A3;ENO1;KIAA0895L;SLC1A5;HS6ST1;CST3;CYB5R1;TUBA1C;SIX2;GRPEL2;TBL1X;LEFTY2;CTNNAL1;PDK1;HEXIM1;WNT7B;TUBB;ITPK1;NEK7;ASNS;HSPA2;COQ4;RNF167;PKM;HAND2;MARS;BCL3;NMT2;TCEA1;SPRY2;TAGLN2;EZR;GAPDH;ATF4
SMC3 ENCODE	41/1181	0.000226132	0.0025377	1.91454	16.0714	BCAR3;CARS;COL13A1;SLC43A2;COL12A1;PXN;NDUFA4L2;NUDT1;KIAA0895L;GLI1;RGS3;CHST11;NFIL3;PSTPIP2;FAM53B;FLNB;TBL1X;CNNM2;HEXIM1;EGR1;GDF15;WNT7B;TSC22D3;NEK7;INSRR;FBXO34;AVPR1A;POU2F2;INHBE;DIAPH1;GPRC5B;IL6;TMEM158;DNMBP;PITPNM1;SLC9A7;PACS1;MAGIX;SIK2;EZR;RAMP1
PBX3 ENCODE	43/1269	0.000266219	0.00268881	1.86916	15.3854	HDAC4;PHTF2;WBP1;HIST1H2BJ;CEBPG;IER5L;ENO1;KIAA0895L;PPM1K;FOXO1;AP3M2;AKAP13;DROSHA;TBL1X;MGAT2;CNNM2;SOCS5;HEXIM1;YARS;ACTR2;CERS6;CBX5;KLHL25;ZNF281;RFX2;ZFP91;HSPA2;FAM126A;HIST2H2BE;ETV5;KCTD7;ATXN2L;PKM;ASPH;MTHFD2;NUMB;TAGLN2;NF2;ATF5;GAPDH;KPNB1;ATF4;AARS
TCF3 ENCODE	31/840	0.000493803	0.00453401	2.01824	15.3656	ATP5S;MTMR1;DENND1B;IER5L;ENO1;PIK3R1;HS6ST1;TRMT112;TUBA1C;EIF4EBP1;CHAC1;TBL1X;MGAT2;FAM3C;ARFGEF1;ACTR2;EGR1;ACSL1;ZFP91;FAM126A;ETV5;CD2AP;KCTD7;EXT1;PDP1;PKM;FCHSD2;GARS;TAGLN2;KPNB1;ATF4
TP63 CHEA	44/1399	0.00106226	0.00758314	1.72339	11.8007	ZCCHC8;MTMR1;PHTF2;CCL11;CEBPG;PXN;STK39;ENO1;SLC1A5;SHB;SIPA1L3;ACACB;FOXO1;DUSP14;SPRED2;RPSAP52;NUAK1;CHST11;KCTD20;DPP9;ABI3BP;LEFTY2;EGR1;ACSL1;LHFP;ZNF281;CCDC14;RFX2;KRT8;IFFO2;PDCD1LG2;FBXO32;POU2F2;FOSL1;TPST1;DOPEY2;PKM;SLC7A8;CRISPLD2;RIN3;EPPK1;KCTD12;MXRA5;PFKP
TCF7L2 ENCODE	23/583	0.00109749	0.00758314	2.14382	14.6095	HEXIM1;NAA50;PHTF2;SMURF2;HIST1H2BJ;CISD1;IER5L;SARS;ARNT;ANO6;PPM1K;DUSP6;COQ4;TRMT112;SPRED2;MYO1B;CHST11;CCND1;ZNF703;DPF3;TAGLN2;FAM3C;AGFG2
SMAD4 CHEA	23/584	0.00112251	0.00758314	2.13988	14.5345	SEMA5A;BCAR3;SH2D2A;AMIGO2;PXN;LYPD1;MICAL2;HMGA2;FRMD4A;FBXO34;SHB;SLC7A1;DUSP6;FOXO1;BICC1;MYO1B;PAK1;DNMBP;PACS1;NHS;FLNB;PLXNA4;AGFG2
GATA1 CHEA	29/807	0.00112621	0.00758314	1.95554	13.276	BCAR3;WWC2;SLC2A3;PIK3R1;LIPA;SLC7A1;FOXO1;CHST11;EIF4EBP1;DPF3;PLXNA4;CDK5RAP2;SLC14A1;GDF15;ZBTB16;RFX2;ARNT;MICAL2;MITF;FRMD4A;ANO6;FAM126A;ADAM19;SLC7A5;KRT19;SLC6A9;CRISPLD2;RIN3;RAMP1
ZBTB7A ENCODE	62/2184	0.0013846	0.0087403	1.56754	10.3181	DENND1B;PHTF2;USP32;WWC2;ENO1;SHB;GLI1;DUSP14;TUBA1C;SPRED2;BAIAP2L1;XPO6;CEP170;CPNE2;FAM3C;PRKACB;CERS6;TEX10;ITPK1;ARNT;ZFP91;ANO6;GTPBP2;RGMB;CCSAP;FAM126A;ETV5;CD2AP;ATXN2L;TMEM37;FCHSD2;SIK2;ARHGEF2;EZR;KPNB1;ATF4;HDAC4;SLC43A2;USP10;PIK3R1;KCTD20;CHST10;EIF4EBP1;FLNB;TBL1X;SOCS5;YARS;EGR1;TMEM30A;GDF15;HMGA1;C20ORF27;C6ORF120;FOSL1;EXT1;FER;DNMBP;XPOT;BCL3;PDCD4;TCEA1;SPRY2
FOS ENCODE	24/637	0.00160032	0.00914349	2.04353	13.1553	PHTF2;CBX5;WBP1;KLHL25;HIST1H2BJ;NEK7;ZFP91;KIAA0895L;FAM126A;ETV5;SLC2A8;FER;MTHFD2;PSAT1;NUMB;DROSHA;NF2;IARS;CTNNAL1;KPNB1;AGFG2;ATF4;SOCS5;AARS
RAD21 ENCODE	40/1265	0.00162953	0.00914349	1.72526	11.0753	COL13A1;SLC43A2;COL12A1;AMIGO2;PXN;NDUFA4L2;KIAA0895L;GLI1;SLC2A8;AP3M2;BAIAP2L1;RGS3;PSTPIP2;CCDC85A;FLNB;CNNM2;NAA50;SLC14A1;WARS;WNT7B;TSC22D3;NEK7;INSRR;FBXO34;RGMB;POU2F2;HIST2H2BE;SDK1;DIAPH1;GPRC5B;IL6;TMEM158;SARS2;FCHSD2;PITPNM1;SLC9A7;PACS1;GAS1;SIK2;RAMP1
NELFE ENCODE	12/234	0.00214996	0.0114287	2.78752	17.1218	HEXIM1;LRPAP1;EGR1;TUBA1C;SLC7A5;CBX5;HIST1H2BJ;GDF15;SLC1A5;GAPDH;HIST2H2BE;ATF4
STAT3 CHEA	10/177	0.00246141	0.0124301	3.08035	18.5037	HDAC4;AKAP13;CERS6;KLHL25;USP32;XPO6;BCL3;ASNS;PIK3R1;ETV5
CTCF ENCODE	51/1790	0.00351962	0.0169277	1.55539	8.787	SEMA5A;COL12A1;KIAA0895L;GLI1;CALB2;BAIAP2L1;FAM53B;CPNE2;FAM3C;ENOPH1;USP47;WARS;TSC22D3;ITPK1;INSRR;ZFP91;AVPR1A;FAM126A;HIST2H2BE;GPRC5B;SARS2;FCHSD2;PITPNM1;MTHFD2;GAS1;SIK2;COL13A1;SLC43A2;PXN;NDUFA4L2;CHST11;CCDC85A;FLNB;CNNM2;NAA50;NTRK1;EGR1;SEC24B;GDF15;WNT7B;NEK7;FBXO34;POU2F2;INHBE;SDK1;DIAPH1;IL6;TMEM158;DNMBP;MAGIX;RAMP1
NFYB ENCODE	93/3715	0.00439287	0.0201673	1.39175	7.5541	CDKN1C;POMT2;PHTF2;USP32;ENO1;KIAA0895L;SHB;LIPA;SLC2A8;NARS;TRMT112;TUBA1C;AKAP13;FAM102A;CCND1;DPF3;EPG5;PHGDH;CHAC1;FAM3C;ENOPH1;AGFG2;CDK5RAP2;ACTR2;WARS;RFX2;ARNT;ZFP91;GTPBP2;FAM126A;HIST2H2BE;ETV5;KCTD7;ATXN2L;TPST1;SARS2;PKM;RILPL2;ASPH;THAP8;MTHFD2;CRISPLD2;NUMB;FAM64A;TCTA;GAPDH;KPNB1;ATF4;HDAC4;ATP5S;ZCCHC8;WBP1;SLC43A2;HIST1H2BJ;CEBPG;IER5L;TARS;ARHGAP18;PPM1K;SLC1A5;SLC7A1;FOXO1;AP3M…
GATA2 CHEA	26/772	0.00474072	0.0208179	1.81638	9.72046	BCAR3;STK39;WNK4;PIK3R1;SLC1A5;LIPA;TUBA1C;RGS3;CHST11;IMPA2;CREB3L1;CPNE2;CNNM2;PCK2;ZBTB16;GSR;RFX2;MICAL2;MITF;FRMD4A;PDCD1LG2;CCSAP;SLC7A5;PKM;KRT18;PDCD4
ZMIZ1 ENCODE	29/914	0.00666314	0.0268248	1.70934	8.56578	ATP5S;LRPAP1;HIST1H2BJ;NDUFA4L2;PIK3R1;SLC1A5;TRMT112;TUBA1C;KCTD20;CHAC1;MGAT2;HEXIM1;EGR1;SMURF2;FBXW11;HMGA1;SARS;FAM126A;HIST2H2BE;EML4;EXT1;SLC7A5;PKM;PITPNM1;TAGLN2;TRIB3;TCTA;EZR;ATF4
NFYA ENCODE	60/2250	0.00666395	0.0268248	1.45523	7.29221	PHTF2;ENO1;KIAA0895L;SLC2A8;NARS;TRMT112;AKAP13;FAM102A;DPF3;EPG5;CHAC1;AGFG2;ACTR2;WARS;RFX2;ZFP91;GTPBP2;FAM126A;HIST2H2BE;ETV5;KCTD7;ATXN2L;TPST1;SARS2;PKM;THAP8;MTHFD2;NUMB;FAM64A;TCTA;KPNB1;ATF4;HDAC4;WBP1;SLC43A2;HIST1H2BJ;CEBPG;IER5L;TARS;PPM1K;SLC1A5;FOXO1;AP3M2;MAPK7;DROSHA;MGAT2;CNNM2;SOCS5;PCK2;HEXIM1;CBX5;KLHL25;NEK7;PER1;FER;PSAT1;PDCD4;NF2;IARS;AARS
FOXA1 ENCODE	10/205	0.00690538	0.0268248	2.63424	13.1066	HEXIM1;NEDD1;KRT18;FCHSD2;KLHL5;NEK7;KRT8;TBL1X;DUSP6;ETV5
FOXP2 ENCODE	9/178	0.00811446	0.0292948	2.73199	13.1521	ATXN2L;EXT1;SPRED2;NEK7;SPRY2;TCEA1;FUZ;TBL1X;FBXO32
TRIM28 CHEA	10/210	0.00812133	0.0292948	2.56772	12.3591	EGR1;SLC7A5;UNC5B;HAND2;NEK7;KCNA3;KCTD12;ADCY1;FAM3C;RAMP1
NFIC ENCODE	12/279	0.00861761	0.030013	2.31234	10.9927	EGR1;SPRED2;PKM;HIST1H2BJ;HMGA1;TARS;TBL1X;PPM1K;GTPBP2;MCOLN1;GAPDH;HIST2H2BE
CHD1 ENCODE	22/655	0.00928017	0.0312433	1.80223	8.43423	USP47;TEX10;CEBPG;HMGA1;SARS;ANO6;PIK3R1;EPRS;SLC7A1;HIST2H2BE;DUSP14;NARS;TUBA1C;SLC7A5;DIAPH1;PKM;FCHSD2;XPOT;DPP9;ZNF703;TCTA;MGAT2
SALL4 CHEA	14/355	0.00987169	0.0321626	2.11547	9.76941	BCAR3;LRPAP1;PHTF2;SEC24B;CERS6;UNC5B;WWC2;KCNA3;ASNS;EXT1;CST3;PKM;ASPH;SPRY2
SP2 ENCODE	30/994	0.0113543	0.0358371	1.62104	7.25926	HDAC4;PHTF2;WBP1;CEBPG;IER5L;TARS;ENO1;KIAA0895L;PPM1K;AP3M2;AKAP13;MAPK7;DROSHA;MGAT2;CNNM2;AGFG2;ACTR2;CBX5;KLHL25;RFX2;FAM126A;ETV5;KCTD7;INHBE;FER;SARS2;MARS;NUMB;NF2;AARS
RUNX1 CHEA	37/1294	0.0117995	0.0361136	1.53927	6.83388	TSEN15;KCNA3;ARHGAP18;ENO1;EPRS;GLI1;TUBA1C;MAPK7;KCTD20;CPNE2;TBL1X;CNNM2;AGFG2;HEXIM1;EGR1;SEC24B;ACSL1;TEX10;ITPK1;GSR;LIF;HMGA1;FRMD4A;FBXO34;ANO6;DUSP6;TMEM158;DNMBP;ASPH;MTHFD2;BCL3;MAGIX;TCTA;NF2;ARHGEF2;RAMP1;KPNB1
NFE2L2 CHEA	30/1022	0.016132	0.0479215	1.57292	6.49136	BCAR3;PHTF2;KHDRBS3;ARHGAP18;ADCY1;RORB;PTPRK;ACACB;NUAK1;FAM102A;CHST11;PDGFC;CEP170;CDK5RAP2;SOCS5;IL33;UNC5B;GPT2;NEK7;AVPR1A;SCAMP1;RGMB;PRDX6;EXT1;PKM;FCHSD2;PITPNM1;GAS1;SIK2;TBC1D23
CEBPD ENCODE	23/734	0.0168974	0.048761	1.67514	6.83556	HDAC4;YARS;RIC1;HIST1H2BJ;TSEN15;CISD1;WNK4;TARS;ARNT;ENO1;SLC1A5;HIST2H2BE;ATXN2L;TUBA1C;SPRED2;PKM;NFIL3;GARS;TRIB3;IARS;EZR;ATF4;AARS
IRF3 ENCODE	21/663	0.0196741	0.0551967	1.69077	6.64213	HDAC4;PHTF2;CBX5;WBP1;IER5L;KIAA0895L;PPM1K;FAM126A;ETV5;SLC2A8;FER;THAP8;MTHFD2;NUMB;DROSHA;NF2;IARS;KPNB1;AGFG2;SOCS5;AARS
SP1 ENCODE	22/707	0.0205983	0.0562279	1.66086	6.44836	PHTF2;CBX5;WBP1;KLHL25;HIST1H2BJ;RFX2;TARS;SCAMP1;GLI1;FAM126A;SYT7;ETV5;SLC2A8;AP3M2;SPRED2;NUMB;DROSHA;NF2;IARS;TBL1X;KPNB1;AGFG2
PPARD CHEA	11/285	0.0239198	0.0635764	2.05927	7.68734	EXT1;TPST1;KRT18;RGS3;CCND1;IMPA2;IFFO2;FLNB;EPRS;POU2F2;HS6ST1
RFX5 ENCODE	18/559	0.0255391	0.0661396	1.71493	6.28959	YARS;CBX5;WBP1;SLC43A2;ARNT;FBXO34;SLC2A8;TPST1;AKAP13;PER1;PKM;CCND1;MTHFD2;PSAT1;PDCD4;NF2;KPNB1;AGFG2
ZKSCAN1 ENCODE	6/120	0.0296256	0.0748047	2.68641	9.4538	MCUR1;MAPK7;SLC43A2;ITPK1;TBL1X;ARNTL2
POU5F1 CHEA	10/261	0.0317688	0.0782598	2.04062	7.03865	LRPAP1;DIAPH1;FAM102A;KLHL5;PDGFC;SPRY2;ENO1;LEFTY2;DUSP6;ETV5
ZC3H11A ENCODE	6/129	0.0400302	0.0962631	2.4887	8.00893	NFIL3;WNT7B;GARS;POU2F2;CNNM2;RAMP1
FOXA2 ENCODE	11/316	0.0451897	0.103956	1.847	5.71994	HEXIM1;KRT18;DNMBP;KLHL5;KRT8;ARNT;TBL1X;DUSP6;LINC00862;ETV5;DUSP14
MAX ENCODE	51/2073	0.0452879	0.103956	1.31651	4.07423	MCUR1;CISD1;ENO1;EPRS;DUSP14;NARS;TUBA1C;XPO6;FAM3C;ENOPH1;AGFG2;PDK1;TEX10;ZFP91;GTPBP2;EML4;SLC7A5;IQCK;ASPH;MTHFD2;GARS;TAGLN2;ATF5;KPNB1;HDAC4;ATP5S;SHMT2;TARS;SLC1A5;SLC7A1;EIF4EBP1;TBL1X;MGAT2;CNNM2;SOCS5;NAA50;YARS;CBX5;GSR;HMGA1;MICAL2;FBXO32;MCOLN1;PRDX6;FOSL1;COQ4;PER1;DIAPH1;SLC6A9;XPOT;IARS
TP53 CHEA	11/319	0.0477726	0.107223	1.82872	5.5617	FOSL1;FER;TMEM30A;UNC5B;GDF15;AXL;PDGFC;LIF;NHS;FRMD4A;SCAMP1
MYC CHEA	17/573	0.0557662	0.122443	1.57048	4.53332	SHMT2;USP10;TUBB;HMGA1;TARS;ATXN2L;NARS;PER1;PKM;SLC6A9;CCND1;XPO6;EIF4EBP1;DROSHA;TRIB3;IARS;KPNB1
ZNF384 ENCODE	20/730	0.0774201	0.164103	1.44688	3.70185	NAA50;ZCCHC8;YARS;DENND1B;SLC43A2;USP10;ZFP91;ARHGAP18;SLC2A3;PPM1K;ETV5;CYB5R1;TUBA1C;SPRED2;FCHSD2;CHST11;RILPL2;DROSHA;TAGLN2;SIK2
BHLHE40 ENCODE	11/348	0.0779893	0.164103	1.66884	4.25753	YARS;SLC7A5;PER1;IMPA2;USP32;XPO6;TEX10;FAM53B;ENO1;TBL1X;ENOPH1
ETS1 ENCODE	6/156	0.083821	0.172774	2.03791	5.05212	ACTR2;PKM;FBXW11;XPO6;ZFP91;GTPBP2
SIN3A ENCODE	28/1131	0.111126	0.224475	1.30516	2.86754	CARS;HIST1H2BJ;TARS;KIAA0895L;SLC1A5;NARS;TUBA1C;SPRED2;ENOPH1;AGFG2;PDK1;YARS;ACTR2;WARS;ZFP91;FBXO32;BTBD10;HIST2H2BE;FOSL1;COQ4;DIAPH1;IQCK;PKM;MTHFD2;GARS;FAM64A;IARS;GAPDH
STAT3 ENCODE	19/725	0.114703	0.227156	1.37887	2.98582	NAA50;YARS;EGR1;WARS;WBP1;HIST1H2BJ;SARS;TARS;PDCD1LG2;GTPBP2;HIST2H2BE;ARNTL2;TRMT112;DIAPH1;ASPH;KLHL5;PDCD4;TBL1X;FAM3C
HDAC2 ENCODE	6/175	0.125935	0.244604	1.80703	3.74414	HEXIM1;SEC24B;PKM;ANO6;FAM3C;TBL1X
RCOR1 ENCODE	18/702	0.140616	0.267966	1.34623	2.64093	HEXIM1;TMEM30A;SLC43A2;RFX2;HMGA1;ENO1;KIAA0895L;CD2AP;EML4;PKM;KCTD20;PITPNM1;BCL3;TCEA1;TBL1X;ATF5;EZR;PDK1
E2F6 ENCODE	69/3245	0.218437	0.408558	1.11937	1.70285	CDKN1C;PHTF2;MCUR1;USP32;CISD1;ENO1;ALDH1L2;DUSP14;SLC2A8;IMPA2;FAM3C;ENOPH1;AGFG2;CDK5RAP2;PDK1;CERS6;TEX10;GPT2;ZFP91;ANO6;EBF4;GTPBP2;CCSAP;EML4;SLC7A5;PKM;CDCP1;FCHSD2;ASPH;THAP8;MTHFD2;HAND2;TAGLN2;FAM64A;SIK2;KCTD12;ATF5;EZR;GAPDH;KPNB1;ATF4;PFN2;HDAC4;ATP5S;PPM1K;SLC1A5;SSFA2;AP3M2;EIF4EBP1;MGAT2;CNNM2;SOCS5;PCK2;NAA50;NTRK1;CBX5;HAND2-AS1;SMURF2;GSR;HMGA1;C20ORF27;MICAL2;FOSL1;SDK1;DIAPH1…
MYC ENCODE	33/1515	0.267914	0.48549	1.1372	1.49779	USP32;CISD1;TARS;ENO1;SLC1A5;EPRS;SLC7A1;TUBA1C;KCTD20;XPO6;GRPEL2;SAFB2;EIF4EBP1;TBL1X;FAM3C;ENOPH1;YARS;CBX5;HMGA1;ZFP91;GTPBP2;ATXN2L;COQ4;DIAPH1;SLC6A9;XPOT;MTHFD2;GARS;TAGLN2;IARS;ATF5;KPNB1;ATF4
EGR1 CHEA	8/315	0.269183	0.48549	1.32385	1.73737	EGR1;RGS3;MAOB;ITPK1;GSR;NUMB;SARS;ETV5
STAT5A ENCODE	6/233	0.2992	0.530161	1.34131	1.61848	EGR1;WARS;PKM;HIST1H2BJ;ATP2C1;HIST2H2BE
EZH2 ENCODE	8/338	0.334389	0.57004	1.23011	1.34753	FRMD3;WBP1;CNR1;PAPLN;EBF4;KPNB1;FBLN5;PLXNA4
RELA ENCODE	11/484	0.33937	0.57004	1.18062	1.27585	SEMA7A;CHST7;PKM;CBX5;FCHSD2;KLHL5;HIST1H2BJ;ZFP91;PIK3R1;GTPBP2;ATP2C1
USF1 ENCODE	30/1423	0.344201	0.57004	1.096	1.16892	HDAC4;MCUR1;USP32;ENO1;GRPEL2;EPG5;CNNM2;ENOPH1;SOCS5;NAA50;RIC1;CERS6;TMEM150A;TMEM30A;TEX10;C20ORF27;ZFP91;FBXO32;MCOLN1;PRDX6;EML4;PDP1;COQ4;PER1;DIAPH1;FER;ASPH;THAP8;GAPDH;ATF4
PPARG CHEA	12/535	0.34528	0.57004	1.16486	1.23872	TUBA1C;COQ2;ACSL1;GARS;ANO6;SLC1A5;SCAMP1;SHB;LIPA;DUSP6;KPNB1;ATF4
ESR1 CHEA	4/154	0.349926	0.57004	1.35153	1.41915	NFIL3;GDF15;GREB1;TARS
CREB1 CHEA	30/1444	0.374821	0.600903	1.07848	1.05832	SLC43A2;USP32;CEBPG;EPRS;TRMT112;TUBA1C;SPRED2;MAPK7;NFIL3;SAFB2;CHAC1;CNNM2;PRKACB;AGFG2;HEXIM1;EGR1;CBX5;TMEM30A;C20ORF27;ZFP91;GTPBP2;SYT7;EXT1;PER1;DIAPH1;TBC1D23;GAPDH;KPNB1;ATF4;AARS
TRIM28 ENCODE	3/120	0.412464	0.65092	1.29837	1.14984	TLE2;HIST1H2BJ;TBL1X
ATF2 ENCODE	57/2852	0.425447	0.661079	1.03613	0.885491	ENO1;EPRS;GLI1;TRMT112;TUBA1C;SPRED2;ENOPH1;AGFG2;PSD;WARS;FBXW11;ARNT;SCAMP1;HIST2H2BE;CD2AP;ATXN2L;RNF167;SARS2;THAP8;MTHFD2;GARS;TAGLN2;ARHGEF2;ATF5;GAPDH;ATF4;HDAC4;ZCCHC8;WBP1;HIST1H2BJ;TARS;PPM1K;SLC1A5;PAK1;MAPK7;DPP9;GRPEL2;TBL1X;HEXIM1;NAA50;YARS;EGR1;CBX5;HMGA1;ASNS;FBXO34;BTBD10;SYT7;FOSL1;EXT1;COQ4;NEDD1;DIAPH1;COQ2;FER;MARS;AARS
VDR CHEA	1976-02-01	0.435432	0.666342	1.36802	1.13739	AP3M2;ARHGEF2
EGR1 ENCODE	11/537	0.470264	0.708905	1.05872	0.798762	ATXN2L;DIAPH1;CERS6;FCHSD2;ARHGEF26;TSC22D3;RASA1;RFX2;FAM64A;FAM3C;ENOPH1
EZH2 CHEA	5/237	0.488103	0.724977	1.09053	0.782158	WNT7B;ZBTB16;DPF3;FLNC;PLXNA4
USF2 ENCODE	19/965	0.50719	0.742409	1.01599	0.689721	NAA50;MCUR1;USP32;TEX10;SARS;ZFP91;GTPBP2;MCOLN1;EML4;COQ4;PER1;EPG5;TCTA;ENOPH1;GAPDH;KPNB1;ATF4;SOCS5;AARS
NR2C2 ENCODE	7/350	0.52079	0.744888	1.03214	0.673376	NAA50;PSD;YARS;IQCK;DPP9;TCEA1;IKZF2
KAT2A ENCODE	1990-02-01	0.523634	0.744888	1.14955	0.743717	EGR1;ATF5
SPI1 CHEA	20/1056	0.577094	0.802952	0.974484	0.535723	HEXIM1;YARS;ACTR2;SLC43A2;KLHL36;ANO6;DUSP6;SSFA2;CYB5R1;TRMT112;TUBA1C;SPRED2;PITPNM1;SAFB2;GARS;FLNC;ARHGEF2;MGAT2;CDK5RAP2;PCK2
IRF1 ENCODE	5/263	0.580351	0.802952	0.979315	0.532866	COQ4;PHTF2;FER;WARS;XPO6
TAF7 ENCODE	11/640	0.70095	0.956702	0.880573	0.312884	HEXIM1;TUBA1C;EGR1;CBX5;HIST1H2BJ;HMGA1;ENO1;FAM3C;SLC1A5;HIST2H2BE;ATF4
AR CHEA	19/1095	0.725057	0.966509	0.887015	0.28518	ACTR2;ARHGEF26;LHFP;TSEN15;USP10;GSR;MICAL2;HMGA2;PPM1K;IKZF2;RGMB;FRMD3;SDK1;FER;CHST11;XPOT;PSAT1;CRISPLD2;CREB3L1
E2F4 ENCODE	12/710	0.727274	0.966509	0.864811	0.275401	YARS;PHTF2;CBX5;FCHSD2;HIST1H2BJ;ZFP91;TCEA1;DROSHA;FAM64A;KPNB1;AGFG2;CDK5RAP2
PML ENCODE	28/1596	0.739017	0.96936	0.89504	0.270691	ATP5S;HIST1H2BJ;NUDT1;ENO1;SLC1A5;TUBA1C;GRPEL2;MGAT2;ENOPH1;HEXIM1;ACTR2;USP47;RIC1;ASNS;BTBD10;HIST2H2BE;CD2AP;ATXN2L;DIAPH1;FER;THAP8;MTHFD2;RASA1;TCEA1;GARS;ATF5;EZR;GAPDH
BRCA1 ENCODE	58/3218	0.75164	0.973278	0.915052	0.261245	SIPA1L3;SLC2A8;NARS;ENOPH1;USP47;FBXW11;TEX10;ZFP91;SCAMP1;GTPBP2;HIST2H2BE;ETV5;CD2AP;KCTD7;ATXN2L;RNF167;SARS2;PKM;FCHSD2;ASPH;THAP8;MTHFD2;GARS;TCTA;SIK2;ATF5;GAPDH;KPNB1;ATF4;TARS;PPM1K;PIK3R1;AP3M2;PAK1;MAPK7;DPP9;EIF4EBP1;MGAT2;CNNM2;SOCS5;HEXIM1;NAA50;YARS;EGR1;SMURF2;C20ORF27;FBXO34;BTBD10;PRDX6;C6ORF120;PER1;DIAPH1;COQ2;FER;XPOT;PSAT1;NF2;IARS
ZBTB33 ENCODE	11/702	0.805004	0.995984	0.798946	0.173298	RNF167;USP47;ASPH;C20ORF27;ZFP91;BTBD10;C6ORF120;HIST2H2BE;ETV5;CD2AP;ATF4
HNF4A ENCODE	21/1276	0.812485	0.995984	0.836973	0.173804	MCUR1;TMEM150A;MAOB;GDF15;USP10;WNK4;IFFO2;PTPRK;HSPA2;DUSP6;ETV5;INHBE;SLC2A8;AP3M2;CST3;SLC7A5;RILPL2;IMPA2;BCL3;RIN3;PCK2
SRF ENCODE	4/299	0.834845	0.995984	0.682097	0.123125	FOSL1;YARS;EGR1;TCEA1
MYOD1 ENCODE	2/166	0.835405	0.995984	0.614432	0.110499	KCTD7;ATF4
SIX5 ENCODE	17/1094	0.858006	0.995984	0.788591	0.120768	CARS;ZCCHC8;SHMT2;FBXW11;GPT2;ZFP91;MITF;FUZ;GTPBP2;SIPA1L3;XPOT;DPP9;XPO6;MARS;CEP170;TBC1D23;CDK5RAP2
REST CHEA	20/1280	0.869984	0.995984	0.79158	0.110252	HDAC4;RYR2;USP47;KHDRBS3;FBXW11;WNT7B;NTM;ASNS;ADRA2C;POU2F2;SYT7;GPRC5B;SLC9A7;BCL3;FLNB;NF2;SIK2;KPNB1;PLXNA4;PRIMA1
SUZ12 ENCODE	1/105	0.872855	0.995984	0.484695	0.0659116	COL12A1
YY1 CHEA	4/332	0.888408	0.995984	0.612424	0.0724643	DIAPH1;SARS2;FUZ;AARS
NRF1 ENCODE	30/1882	0.893413	0.995984	0.803601	0.090571	POMT2;HDAC4;LRPAP1;SHMT2;USP10;CISD1;TARS;ENO1;TRMT112;MAPK7;GRPEL2;SAFB2;CEP170;AGFG2;NAA50;PSD;CBX5;ZNF281;SARS;ZFP91;EML4;ATXN2L;COQ2;SARS2;THAP8;PDCD4;MAGIX;TCTA;ATF5;KCTD16
ATF3 ENCODE	1/114	0.893511	0.995984	0.445885	0.050205	THAP8
BCL3 ENCODE	3/273	0.902	0.995984	0.558211	0.0575745	HEXIM1;TBL1X;HIST2H2BE
BCLAF1 ENCODE	12/851	0.903516	0.995984	0.71411	0.0724546	HEXIM1;COQ4;EGR1;TMEM30A;KCTD20;DPP9;USP32;GRPEL2;HMGA1;CEP170;GTPBP2;HIST2H2BE
TAF1 ENCODE	56/3346	0.903847	0.995984	0.836811	0.0845974	USP32;TSEN15;NUDT1;ENO1;EPRS;SIPA1L3;NARS;TRMT112;TUBA1C;SPRED2;FAM3C;ENOPH1;ACTR2;USP47;WARS;ZFP91;FAM126A;HIST2H2BE;ETV5;CD2AP;KCTD7;ATXN2L;SARS2;PKM;MTHFD2;RASA1;GARS;TCTA;ATF5;GAPDH;KPNB1;ATF4;HDAC4;ZCCHC8;LRPAP1;IER5L;PIK3R1;SLC1A5;MAPK7;GRPEL2;SAFB2;MGAT2;CNNM2;HEXIM1;YARS;CBX5;TMEM30A;CCDC14;BTBD10;PRDX6;EXT1;COQ4;FER;TCEA1;IARS;AARS
IRF8 CHEA	1/121	0.907233	0.995984	0.419724	0.0408627	PPM1K
FLI1 ENCODE	8/650	0.938812	0.999698	0.622069	0.0392772	NAA50;TRMT112;NEDD1;PHTF2;MARS;GRPEL2;C6ORF120;DUSP6
ERG CHEA	1/144	0.941061	0.999698	0.351801	0.0213708	ACSL1
E2F1 CHEA	11/859	0.948028	0.999698	0.645626	0.0344582	ZCCHC8;DIAPH1;CBX5;FCHSD2;MAPK7;SHMT2;IER5L;GARS;SLC1A5;HSPA2;SLC7A1
SPI1 ENCODE	22/1540	0.95155	0.999698	0.716481	0.0355824	ZCCHC8;YARS;LINC00890;DENND1B;ACTR2;RIC1;WARS;SLC43A2;USP32;HMGA1;FBXO34;ENO1;SCAMP1;BTBD10;SIPA1L3;SPRED2;RILPL2;PSTPIP2;PCED1B;ARHGEF2;MGAT2;PCK2
REST ENCODE	3/383	0.980308	0.999698	0.394368	0.00784338	PSD;MAPK7;KIAA0895L
GABPA ENCODE	28/2082	0.988009	0.999698	0.66486	0.00802061	CARS;PHTF2;NUDT1;NARS;TRMT112;MAPK7;DPP9;GRPEL2;DROSHA;MGAT2;NAA50;ACTR2;WARS;TMEM30A;FBXW11;CCDC14;ZFP91;C6ORF120;DISP1;COQ4;RNF167;NEDD1;DIAPH1;IQCK;XPOT;MARS;TRIB3;ATF4
CREB1 ENCODE	28/2238	0.996822	0.999698	0.612438	0.00194968	HDAC4;ZCCHC8;KIAA0895L;EPRS;NARS;PAK1;KCTD20;ENOPH1;CDK5RAP2;EGR1;TMEM150A;CBX5;DYNLT3;FBXO34;GTPBP2;HIST2H2BE;FOSL1;ATXN2L;EXT1;PER1;NEDD1;SARS2;NUMB;GARS;NF2;IARS;SIK2;TBC1D23
YY1 ENCODE	34/2753	0.999111	0.999698	0.596724	0.000530599	HDAC4;CARS;ZCCHC8;LRPAP1;TSEN15;USP10;NUDT1;NARS;SPRED2;XPO6;GRPEL2;SAFB2;ABL2;CNNM2;ENOPH1;CDK5RAP2;SOCS5;HEXIM1;NAA50;YARS;ARFGEF1;ACTR2;USP47;CBX5;ARNT;ZFP91;FUZ;COQ4;IQCK;SARS2;TBC1D23;EZR;GAPDH;ATF4
ELF1 ENCODE	28/2483	0.999698	0.999698	0.543557	0.000164196	POMT2;CARS;HIST1H2BJ;NUDT1;TARS;PIK3R1;SLC1A5;SIPA1L3;NARS;TRMT112;TUBA1C;SPRED2;KCTD20;DPP9;GRPEL2;FAM53B;DROSHA;MGAT2;ACTR2;ZFP91;ANO6;SCAMP1;FBXO32;DIAPH1;IQCK;XPOT;MARS;GARS

### Sheet: Endometriosis_Consensus_TFs
Term	Overlap	P-value	Adjusted P-value	Odds Ratio	Combined Score	Genes
NFE2L2 CHEA	105/1022	1.47454e-10	1.53352e-08	2.10516	47.6556	PREP;MSANTD3;IRS2;RORB;TSEN2;ETS1;TSKU;FOXQ1;BMPER;NIPAL2;VSTM4;MB21D2;TMEM14A;MAP3K4;CDK5RAP2;UNC5B;SLC30A1;TANC1;FRMD6;SOAT1;TBL1XR1;GPR161;EEF1A2;GSAP;TBC1D23;PI4K2A;CES1;EPB41;ARHGAP18;AK5;TXN;TMTC4;NUAK1;CHST11;PDGFC;PLXNA2;TBC1D14;FAM43A;ST3GAL1;PRRT1;SMAD3;NEK7;CRIM1;RMDN2;IGF1;EXT1;COL5A1;PQLC3;RCAN2;MAFF;FBXL3;TCF4;BCAR3;PHTF2;DOCK5;BTG1;PIK3CD;PTPRK;IRF2BPL;CTSO;SPRED1;FAM102A;SIX4;ENC1…
SMAD4 CHEA	65/584	2.85193e-08	1.483e-06	2.2611	39.2813	BCAR3;FAM49B;ATP8A2;TENM4;SLC35F3;CHD9;SLC35F5;KCNC4;FMN2;SHB;FRY;CYR61;SH3RF1;BMPER;SFR1;ENC1;NCKAP5;AGFG2;SREBF1;EDN1;MYOCD;DARS2;SHROOM3;FRMD4A;GAB2;DUSP6;TANC1;ALS2;GPR161;RAPGEF1;ZNF438;ROR2;DGKI;CREB5;SH2D2A;AMIGO2;PXN;LYPD1;PPM1H;PRICKLE2;LTBP2;PLCXD2;FOXO1;ENOX2;PAK1;INPP5A;PLXNA2;NHS;TBC1D14;PLXNA4;SMAD1;AFAP1L2;TCF7L1;FBXL17;HMGA2;C1ORF21;FBXO34;MCC;BLCAP;BICC1;FMNL3;MYO1B;MEIS1;WT1;ST5
UBTF ENCODE	139/1631	4.30697e-08	1.49308e-06	1.71776	29.1339	KLHL36;WWC2;PREP;IRS2;SAT1;FBXO22;GNPTAB;BBX;FAM53B;DPF3;NUDT16;CPNE2;FAM3C;PKNOX1;BAHCC1;IER5;GLUL;MAP3K4;ANKRD13A;TMPO;MAP2K3;ACSL1;ZNF281;SLC30A1;YOD1;EBF4;TEX2;MOB3B;CLIP1;TBL1XR1;KIAA0368;UHRF1BP1;DENND6A;TCTA;FKBP5;PFN2;ATP5S;SMIM3;LRPAP1;ZCCHC6;PFKFB3;SLC45A3;CBFB;PXN;ENDOD1;PIK3R1;FOXO1;ZFP36L2;TMTC4;RAI1;CHST11;PCBP1;CASKIN2;HIVEP1;STXBP5;FAM43A;LONRF1;ST3GAL1;RALGDS;EGR1;STAT5B;EGR2;NDF…
GATA1 CHEA	79/807	2.40227e-07	6.24589e-06	1.96388	29.9328	BCAR3;ATP8A2;TENM4;SLC44A2;CELF2;WWC2;XYLT1;AFF3;LIPA;PPP1R9B;FGF5;MYO18A;DPF3;WHSC1;BAHCC1;IER5;GLUL;SMIM12;CDK5RAP2;ABCC4;IL1R1;GAB1;ARNT;FRMD4A;AMPD3;ATG14;TEX2;FAM126A;RUNX1;SLC7A5;TANC1;ALS2;ACTBL2;CRISPLD2;ROR2;TTLL12;ASTN2;EPHA2;FECH;EPB41;ENDOD1;RHOBTB3;AGAP1;ASAP1;PIK3R1;FOXO1;ZFP36L2;FAM171A1;INPP5A;CHST11;CUX1;PLXNA2;ABL1;FYN;STXBP5;HES1;DISC1;SH2B3;ST3GAL1;PLXNA4;SLC14A1;SMAD3;GDF15;Z…
TP63 CHEA	116/1399	2.46173e-06	5.1204e-05	1.64696	21.2699	FAM49B;C11ORF70;CELSR2;ETS1;NIPAL4;NIPAL2;PKNOX1;MB21D2;MAP3K4;IER3;CARD10;PRKAB2;PAQR7;IL4R;ACSL1;ZNF281;ANXA13;KRT8;PSG1;TEX2;PISD;TPST1;TANC1;DOPEY2;CRISPLD2;TBL1XR1;ZNF438;GSAP;KCTD12;ZNF710;MXRA5;DGKI;MTMR1;PFKFB3;PXN;NID1;PLCXD2;FOXO1;TTBK2;RAI1;NUAK1;CHST11;TBC1D14;PLEK2;PLCG1;RALGDS;WNT4;EGR1;SLC10A6;KLHDC4;LHFP;VDR;NEK6;CCDC14;HTR1D;IGF1;FBXO32;POU2F2;ALOX15B;NFKB1;FOSL1;COL5A1;PHTF2;PPP…
SMC3 ENCODE	101/1181	3.08032e-06	5.33921e-05	1.69684	21.5337	CARS;FHOD3;ANKRD13B;COL12A1;TESK1;PREP;SAT1;IL27RA;PPP1CB;RGS3;GNPTAB;RASSF5;FAM53B;MAP3K4;TMPO;ATP6V0E1;SCARA5;SLC30A1;MOB3B;SFRP4;SOAT1;SLC9A7;TBL1XR1;MORF4L2;TTPAL;ARL8B;COL13A1;RRAD;NPR1;NPR2;PXN;ABCB8;LTBP2;ZFP36L2;APOO;RAI1;CHST11;CASKIN2;PLXNA2;TBC1D14;CDH24;RALGDS;EGR1;PLK3;EGR2;FUCA1;PLK2;NEK7;FBXO34;ERLIN2;POU2F2;MED13L;ABTB2;CDK9;DIAPH1;IL6;PPFIBP2;ZZZ3;ALPL;BCL2L1;BCAR3;BTG1;CHD9;GLI1…
TP53 CHEA	38/319	4.51248e-06	6.70426e-05	2.40921	29.6542	BTG1;RRAD;CHD9;AGAP1;MSI2;AFF3;FBXO22;EDA2R;BBC3;BMPER;ZMAT3;SGCB;PDGFC;ENC1;ABL1;NHS;PMAIP1;IER5;NEO1;ZNF365;PLK3;UNC5B;GDF15;PLK2;LIF;SLC30A1;FRMD4A;RUNX1;TMUB2;TBX2;FOSL1;AXL;BAX;ASTN2;VAMP4;CPEB2;ATF3;EPHA2
GATA2 CHEA	71/772	8.97558e-06	0.000116683	1.82121	21.1643	BCAR3;DOCK5;ATP8A2;TENM4;SLC35F3;CHD9;LIPA;PPP1R9B;RGS3;IMPA2;CREB3L1;LEPR;MYO18A;TNFAIP8L1;IDS;CPNE2;CD34;BAHCC1;IER5;MAP2K3;EDN1;ATP6V0E1;IL1R1;ITGA2;FRMD4A;AMPD3;PDCD1LG2;TEX2;TLE6;PISD;RUNX1;SLC7A5;TANC1;ACTBL2;TBL1XR1;MCM3;B3GNT2;VAMP4;EPHA2;ZNF792;SLC45A3;WNK4;CSF2RB;PIK3R1;ATP1A1;AGPAT3;ZFP36L2;HDAC7;CHST11;SH3BP5;HIVEP1;HES1;CNNM2;SH2B3;ST3GAL1;PCK2;ZBTB16;GSR;C1GALT1;WWP1;LAMB1;MED13L;SS…
SUZ12 CHEA	131/1684	1.36334e-05	0.000157541	1.53685	17.2173	COL12A1;RORB;CELSR2;FOXQ1;FGF5;BAIAP2L1;DACH1;EVA1A;BMPER;RASSF5;EVA1C;NIPAL2;LEPR;KDR;ENPP1;DPF3;CPNE2;VSTM4;IER5;BVES;PDE8A;MFSD2A;PRIMA1;KIRREL3;CARD10;OSR2;UNC5B;VASH2;EBF4;DKK1;RUNX1;CACNB2;EEF1A2;KIAA0368;SLCO2A1;ROR2;ASTN2;ATF3;DGKI;COL13A1;ARHGEF26;RRAD;NPR1;NPR2;NTM;LYPD1;WNK4;LTBP2;AK5;ARHGAP20;CHST11;PLXNA2;STXBP5;LONRF3;ST3GAL1;PAG1;ARSB;PLXNA4;WNT4;EGR2;EGR3;LHFP;ATP8B1;ZBTB16;HMGA2;…
CTCF ENCODE	137/1790	1.90215e-05	0.000197824	1.51082	16.4226	FHOD3;ANKRD13B;COL12A1;TESK1;PREP;SAT1;IL27RA;ICAM1;PPP1CB;BAIAP2L1;GNPTAB;RASSF5;FAM53B;CPNE2;ATXN7L1;FAM3C;SAMD10;MAP3K4;FADS1;TMPO;SCARA5;SLC30A1;DKK1;MOB3B;MYCN;MTHFD2;MORF4L2;EOGT;TTPAL;ARL8B;ATP6V1A;PARM1;COL13A1;NPR1;NPR2;PXN;ABCB8;LTBP2;APOO;RAI1;FAM171A2;CHST11;CASKIN2;PLXNA2;TBC1D14;CDH24;RALGDS;NAA50;EGR1;PLK3;EGR2;FUCA1;PLK2;GOT2;NEK7;STARD10;FBXO34;ERLIN2;POU2F2;ABTB2;CDK9;SDK1;DIAPH…
AR CHEA	90/1095	4.84975e-05	0.000458522	1.61365	16.03	MIPEP;DOCK5;TSEN15;RASGRF1;IRS2;AFF3;CHRDL1;DTWD2;LMBR1;SPRED1;CSRP2;SIX4;MAN1A2;CREB3L1;NIPAL2;LEPR;HMCN1;SAMD12;MAP3K4;C3ORF58;ZNF365;SH3D19;OSR2;ABCC4;SCARA5;IL1R1;GAB1;DIO2;SHROOM3;SLC30A1;RGMB;PISD;ARL4C;TANC1;ITPKC;ABCA10;CRISPLD2;TBL1XR1;SPARCL1;RHOU;ROR2;DGKI;FKBP5;ARHGEF26;SLC20A2;USP10;PKD1L1;ASAP1;PPM1K;AK5;HDAC9;AGPAT3;ZFP36L2;RAP1B;CACNG6;ENOX2;FAM171A1;INPP5A;CHST11;CUX1;STX6;PLXNA2…
ESR1 CHEA	21/154	8.92687e-05	0.000773662	2.78997	26.0133	AFAP1L2;EDN1;GDF15;GREB1;STAT3;SPRY4;GAB2;NT5C2;RAPGEFL1;MED13L;NCOR2;DHRS7;NFIL3;RCAN2;NFIC;SLCO2A1;SH3BP5;BMF;HES1;ST3GAL1;LNX2
RAD21 ENCODE	99/1265	0.000132059	0.00105647	1.53003	13.6666	FHOD3;ANKRD13B;COL12A1;SAT1;ICAM1;PPP1CB;BAIAP2L1;RGS3;GNPTAB;RASSF5;ZNF843;MAP3K4;TMPO;SCARA5;YOD1;MOB3B;SFRP4;MYCN;SOAT1;SLC9A7;MORF4L2;ATP6V1A;PARM1;COL13A1;NPR1;NPR2;PXN;RAI1;CASKIN2;PLXNA2;TBC1D14;CDH24;APOE;RALGDS;NAA50;SLC14A1;PLK3;EGR2;FUCA1;PLK2;NEK7;STARD10;FBXO34;ERLIN2;ADAP1;POU2F2;ABTB2;CDK9;SDK1;DIAPH1;IL6;PPFIBP2;RADIL;BCL2L1;HRK;CHD9;GLI1;SLC2A8;DTWD2;MED11;SFR1;TCTN3;PSTPIP2;ENC1…
STAT3 CHEA	22/177	0.00024161	0.00179482	2.50739	20.882	FHOD3;HDAC4;NFAT5;CERS6;KLHL25;TENM4;USP32;CHD9;GFPT2;STAT3;PIK3R1;CROT;KRCC1;HK2;ETV5;ICAM1;MLLT6;AKAP13;MYCN;SFR1;CREB3L2;ZNF217
ZKSCAN1 ENCODE	16/120	0.000760707	0.00527424	2.70988	19.4604	MAP2K3;FAM49B;MCUR1;TMED8;SLC43A2;CMTM4;ITPK1;GAB2;ARNTL2;DHRS7;MAPK7;ADAMTSL5;STX6;CCDC53;TBL1X;OCIAD2
SOX2 CHEA	63/775	0.000864493	0.00550725	1.57762	11.1275	PHTF2;BTG1;CHD9;ETS1;HS6ST1;CYR61;LOXL2;CALB2;SPRED1;BAIAP2L1;ENC1;SACS;AGFG2;ITPK1;IGFBP2;DARS2;SHROOM3;ATG14;DKK1;DUSP6;ETV5;SLC7A5;ARMCX1;MYCN;TBL1XR1;RHOU;ZNF710;HDAC4;SMIM3;LRPAP1;PRIM2;IER5L;NREP;TFPI;HDAC9;FOXO1;MLLT6;PDGFC;PLXNA2;PMAIP1;BMF;LEFTY2;ATP9A;USP25;EGR3;MYO10;STAT3;STARD10;SPRY4;CRIM1;SULF1;FAH;BLCAP;EXT1;KLHL5;ZNF217;ALPL;SPRY2;TCF3;GRSF1;LGR4;MDM1;FGFR1
ZBTB7A ENCODE	151/2184	0.000903548	0.00550725	1.34403	9.42052	ANKRD13B;WWC2;TESK1;MSANTD3;MSI2;SLC4A2;AUP1;TSKU;ICAM1;BAIAP2L1;CPNE2;ATXN7L1;FAM3C;GLUL;PDE8A;SAMD10;FADS1;TMPO;IER3;GSTK1;CARD10;SLC30A1;KCTD2;GTPBP2;ATG14;TLE6;SCAMP2;ATXN2L;SOAT1;TBL1XR1;KIAA0368;ZNF436;UHRF1BP1;GINM1;ZNF710;DENND6A;TTPAL;EPHA2;EXD3;ISYNA1;NPR1;C1ORF198;PIK3R1;ZFP36L2;TMEM25;RAI1;FAM83G;ACTR3C;FAM171A2;INPP5A;CASKIN2;CHST10;HIVEP1;TBC1D14;CDH24;ASL;STXBP5;APOE;PLCG1;LONRF1;Y…
SALL4 CHEA	34/355	0.000953177	0.00550725	1.87578	13.0473	BCAR3;LRPAP1;PHTF2;CELF2;WWC2;KCNA3;NREP;NID1;CYR61;HK2;IRF2BPL;CST3;SPRED1;BMPER;HES1;SEC62;PDE8A;SPTBN1;WNT4;EDN1;CERS6;UNC5B;SULF1;MED13L;EXT1;TANC1;MEIS1;WEE1;MYCN;ASPH;TBL1XR1;RAPGEF1;SPRY2;CPEB2
TRIM28 CHEA	23/210	0.0010711	0.00586287	2.17113	14.8485	EGR1;SMAD1;BMPR2;MYO10;UNC5B;IGFBP2;NEK7;KCNA3;ADCY1;ARL4C;SLC7A5;WEE1;FRMD6;BMPER;ALS2;WT1;HAND2;ENC1;BMF;KCTD12;FAM3C;RAMP1;CNIH3
TCF3 ENCODE	65/840	0.00243452	0.0125436	1.49313	8.98569	CSRNP1;PPP1R13B;BTG1;PSIP1;HS6ST1;SFR1;MAN1A2;ENC1;FAM3C;CHAC1;PDE8A;SMARCC1;ACSL1;ZFP91;TNFRSF1B;FAM126A;ETV5;AES;RUNX1;KCTD7;ZEB1;FCHSD2;TBL1XR1;KIAA0368;PELI1;GARS;RHOU;VAMP4;ATF3;FKBP5;ATP5S;MTMR1;NFAT5;USP15;IER5L;PIK3R1;ATP1A1;AGPAT3;ZFP36L2;RAP1B;REPIN1;PCBP1;MICAL1;STXBP5;HES1;TBL1X;EGR1;PLK3;EGR2;SLC16A1;SMAD3;NDUFA4;C1GALT1;HIPK3;EXT1;FKBP1A;CDK9;PDP1;PC;ZZZ3;FBXL3;YPEL5;GRSF1;CLEC2D;NF…
NFIC ENCODE	27/279	0.0026213	0.0125436	1.89188	11.2455	PPM1K;ICAM1;IRF2BPL;REPIN1;SPRED2;EXTL2;SPRED1;CAND1;ENC1;BMF;HES1;TBL1X;METTL7A;SMIM12;EGR1;HMGA1;ATP2B4;MIR181A2HG;GTPBP2;MCOLN1;LYRM2;CDK7;WEE1;SOAT1;HSBP1L1;GINM1;BCOR
TCF7L2 ENCODE	48/583	0.00265344	0.0125436	1.59183	9.44257	ATP6V1A;PHTF2;ROCK2;RHOBTB3;CISD1;IER5L;MTR;SLC4A2;PPM1K;TSKU;MLLT6;REPIN1;RGS5;SPRED2;CHST11;CCND1;PCBP1;HIVEP1;DPF3;HES1;PLCG1;HMCN1;FAM3C;FBXO8;AGFG2;ARSB;NAA50;LMLN;PRKAB2;SMARCC1;EDN1;SMAD3;MYO10;SMURF2;WWP1;ARNT;YOD1;SLC30A1;DKK1;ETV4;DUSP6;TLE6;MYO1B;SNAI2;SP5;PEMT;TCF3;ZNF775
RUNX1 CHEA	93/1294	0.00309067	0.0139752	1.38423	7.99996	MCM7;CHD9;TSEN15;CELF2;PSIP1;FRY;GLI1;BBC3;PPP1R9B;HEBP1;GLIPR1;RINL;SFR1;CTSL;RASSF5;MYO18A;CPNE2;FBXO8;CD34;IER5;FADS1;ANKRD13A;AGFG2;GPSM3;CARD10;ACSL1;ITPK1;DARS2;FRMD4A;EMP3;TEX2;ZHX1;DUSP6;RUNX2;RUNX1;ARL4C;ASPH;MTHFD2;CHI3L2;B3GNT2;MXRA7;ARHGEF2;TCTA;RNF166;ARL8B;FAM72A;TMEM87A;RNMT;KCNA3;ARHGAP18;CSF2RB;SRI;NT5C2;AGPAT3;TMEM164;ZFP36L2;MLLT6;DYNC2LI1;RAP1B;ENOX2;CAND1;MAPK7;MICAL1;MGAT5;C…
CEBPB ENCODE	16/144	0.00504087	0.0218438	2.19897	11.6329	YARS;STAT3;SPRY4;DBI;GTPBP2;FBXO32;HIPK3;ABLIM2;NFIL3;MARS;MMP19;GARS;CHAC1;TBL1X;LONRF1;RHOQ
FOXA1 ENCODE	20/205	0.00806302	0.0335422	1.90317	9.17417	OSR2;BTG1;SLC20A2;MCM7;NEK7;KRT8;SH3RF1;DUSP6;ZFP36L2;ETV5;ENOX2;ITPKC;WEE1;KRT18;FCHSD2;KLHL5;HES1;TBL1X;ZSWIM4;RAPGEF3
TCF3 CHEA	72/1006	0.00953673	0.0381469	1.36976	6.37293	BCAR3;CDKN1C;CSRNP1;PHTF2;SLC35F2;HS6ST1;IRF2BPL;FGF5;SPRED2;SPRED1;BAIAP2L1;FAM102A;DNMT3B;FAM53B;DPF3;MB21D2;BAHCC1;PDE8A;ABCC4;PRKAB2;UNC5B;LMO3;ITPK1;ARNT;SHROOM3;TNFRSF1B;RGMB;ETV4;DKK1;DUSP6;ETV5;EML4;ARMCX1;MYCN;SOAT1;TBL1XR1;SLCO2A1;GAS1;RHOU;ZNF710;PAFAH1B3;LRPAP1;KRCC1;MLLT6;RAP1B;CST3;NUAK1;PDGFC;BMF;RHPN2;TBL1X;LEFTY2;SPTBN1;CBX5;ZBTB16;MCC;ADAP1;EXT1;COQ2;WEE1;KLHL5;ST5;P4HA3;ACKR4;A…
NANOG CHEA	46/595	0.00992341	0.0382162	1.48261	6.83906	LRPAP1;DOCK5;PHTF2;SLC35F2;CYR61;MLLT6;FGF5;CST3;RAI1;SPRED2;SPRED1;CHST10;PDGFC;ENC1;SACS;TBL1X;RHPN2;MB21D2;LEFTY2;GLUL;OSR2;EDN1;CBX5;FBXW11;GSR;IGFBP2;SPRY4;EIF2AK3;SHROOM3;IGF1;ATG14;DKK1;DUSP6;TLE6;ETV5;EXT1;ARMCX1;TMEM2;MYCN;KLHL5;TBL1XR1;SPRY2;TCF3;GRSF1;FKBP5;FGFR1
FOSL2 ENCODE	19/196	0.010289	0.0382162	1.88876	8.64426	TNFRSF12A;ITGA2;KRT8;LOXL4;EMP3;DUSP14;HDAC7;SLFN12;REPIN1;ITPKC;FAM83G;NUAK1;KRT19;KRT18;CHI3L2;STAT6;CTNNAL1;LINC00862;BCAR1
ZNF384 ENCODE	54/730	0.0127353	0.0456715	1.4146	6.17245	FAM49B;CSRNP1;RNF13;CROT;SAT1;CABIN1;SPRED2;SPRED1;LAMP2;RIOK1;TMPO;ZFP91;SLC30A1;ETV4;ETV5;NCOR2;RAP2A;FCHSD2;TBL1XR1;MORF4L2;PELI1;ZNF438;MCM3;TRIM59;ATP6V1A;NFAT5;USP15;CBFB;SLC43A2;USP10;ARL3;ARHGAP18;PPM1K;TSPAN31;RAP1B;CYB5R1;RASD1;CHST11;PCBP1;PMAIP1;PLCG1;SH2B3;NAA50;YARS;GOT2;C1GALT1;SPRY4;WWP1;ERLIN2;FIG4;WEE1;TRIM35;LAMTOR3;CDC42SE2
PPARD CHEA	24/285	0.0219294	0.0740637	1.6183	6.18181	FHOD3;CHD9;LANCL1;DBI;ASAP1;TSEN2;POU2F2;HS6ST1;SH3RF1;EXT1;TPST1;SGK223;ADAMTS2;ZEB1;KRT18;RGS3;CCND1;IMPA2;NFIC;NF1;SH3BP5;MFGE8;SH2B3;ATP9A
EGR1 CHEA	26/315	0.0220767	0.0740637	1.58392	6.03985	DYRK2;MAOB;SLC20A2;SECTM1;BBC3;RGS3;SNX25;ABL1;BMF;LONRF3;VSTM4;EGR1;EGR2;SMAD3;TNFRSF12A;ITPK1;STAT3;FAM46A;GSR;LRRC61;FAH;ETV5;TANC1;NFIC;ALPL;FKBP5
ZC3H11A ENCODE	13/129	0.0228516	0.0742677	1.96722	7.43361	CHD9;POU2F2;ALS2;NFIL3;DNMT3B;TBC1D14;GARS;STAT6;FBXO8;CNNM2;RAMP1;RNF166;BCL2L1
BHLHE40 ENCODE	28/348	0.0243025	0.0765896	1.54086	5.72766	SLC20A2;USP32;RHOBTB3;BBC3;FAM83G;SPRED1;CUX1;IMPA2;FAM53B;STAT6;HS1BP3;HES1;TBL1X;RALGDS;YARS;UVRAG;SLC16A1;TMEM120A;FAM46A;ERLIN2;LSS;TLE6;SLC7A5;PER1;PC;BAX;YPEL5;CPEB2
FOXP2 ENCODE	16/178	0.0327107	0.100056	1.73431	5.93145	OSR2;BTG1;MCM7;NEK7;IRS2;FBXO32;HDAC7;PPP1CB;ATXN2L;EXT1;SPRED2;RAP2A;SPRY2;TBL1X;DISC1;SIDT2
POU5F1 CHEA	21/261	0.0462284	0.137364	1.5373	4.72591	LRPAP1;TENM4;SPRY4;SHROOM3;DKK1;BLCAP;DUSP6;HK2;ETV5;MLLT6;DIAPH1;SPRED1;MEIS1;FAM102A;MYCN;KLHL5;PDGFC;MYO18A;SPRY2;TCF3;LEFTY2
FOXA2 ENCODE	24/316	0.0605359	0.174882	1.44409	4.04999	GRB7;MCM7;KRT8;ARNT;SRI;ETV4;DUSP6;ETV5;MED13L;HID1;DUSP14;FOXQ1;PPP1CB;ENOX2;KRT18;KLHL5;CHI3L2;UHRF1BP1;HES1;TBL1X;ZNF775;LDLR;ARSB;LINC00862
NFYB ENCODE	221/3715	0.0632638	0.175256	1.13031	3.12017	ISCA1;ULK4;TESK1;LIPA;CNST;CREB3L2;BBX;DPF3;CHAC1;HMCN1;PKNOX1;FBXO8;IER5;GLUL;AGFG2;TMPO;CDK5RAP2;MBNL2;GTPBP2;SCAMP2;RUNX1;SOAT1;THAP8;MTHFD2;CRISPLD2;PI4K2A;ATP5S;GRB7;EPB41;ABCB8;TTBK2;TMTC4;INPP5A;DPH3;ASL;STXBP5;FAM43A;PLCG1;SNX8;PCK2;FUCA1;SLC10A3;EIF2AK3;C20ORF27;MED13L;TMEM198;ABTB2;EXT1;SNAI2;DANCR;CDKN1C;BTG1;CETN2;CROT;SHB;AKAP13;FAM102A;ZMYM3;CTSL;TCTN3;TNFAIP8L1;EPG5;PHGDH;NXPE3;ELO…
RFX5 ENCODE	39/559	0.0640359	0.175256	1.32029	3.62856	BTG1;DYRK2;SLC43A2;PITPNA;LRRC73;ATP1A1;PLCXD2;SLC2A8;CABIN1;AKAP13;CCND1;TCTN3;INPP5J;AGFG2;ZNF365;YARS;MBNL2;CBX5;EIF2AK3;ARNT;FBXO34;SLC30A1;GPR3;TPST1;PER1;EML6;RAP2A;MTHFD2;C12ORF49;PSAT1;MORF4L2;SELK;PDCD4;FOSB;MAPRE3;NF2;PI4K2A;RHOQ;VIMP
PPARG CHEA	37/535	0.0768679	0.204981	1.30698	3.35327	NFAT5;BTG1;ROCK2;CHD9;IRS2;LTBP2;DBI;ASAP1;SHB;LIPA;ZFP36L2;TUBA3E;PCBP1;MGAT5;RIOK1;UVRAG;CARD10;JAGN1;ACSL1;TMEM120A;INSR;ERLIN2;DUSP6;RUNX2;CIDEC;FKBP1A;COQ2;PC;TBL1XR1;RAPGEF1;PEMT;GARS;CHPT1;YPEL5;RGL1;CLEC2D;BCL2L1
FOS ENCODE	43/637	0.0812576	0.21127	1.2741	3.19816	PHTF2;RNF13;EPB41;ABCB8;MTR;TFPI;TMTC4;TTBK2;SLC2A8;CREB3L2;ABL1;STAT6;NUDT16;ZSWIM4;CTNNAL1;AGFG2;TMPO;UVRAG;CBX5;TNFRSF12A;KLHL25;STAT3;NEK7;EIF2AK3;ZFP91;EMP3;FAM126A;ETV5;ABTB2;PC;MTHFD2;RP2;PSAT1;MORF4L2;ERCC2;ZNF436;NF2;ZNF775;NFE2L1;RHOQ;BCL2L1;FAM72A;LNX2
RELA ENCODE	33/484	0.104032	0.263887	1.28554	2.90924	NFAT5;BTG1;DBI;AUP1;PIK3R1;TXN;ZFP36L2;AGPAT3;ICAM1;PCBP1;HIVEP1;PMAIP1;STAT6;RIOK1;IER5;SH2B3;IER3;TMPO;MFSD2A;IL32;ABCC4;CHST7;CBX5;STARD10;ZFP91;GTPBP2;NFKB1;PPFIBP2;FCHSD2;KLHL5;ZNF775;NFKBIE;BIRC3
PBX3 ENCODE	79/1269	0.10801	0.267453	1.17091	2.60591	PHTF2;BTG1;MCM7;RNF13;LTN1;IRS2;PPP1R9B;AKAP13;RGS5;SPRED1;ZMYM3;CREB3L2;CHCHD7;BBX;PKNOX1;FBXO8;IER5;IER3;NXPE3;MAP2K3;CERS6;PCYT1A;ZNF281;ZFP91;KCTD2;FAM126A;ETV5;TLE6;SCAMP2;KCTD7;ATXN2L;ITPKC;ASPH;MTHFD2;ZNF436;TMEM45A;HDAC4;EPB41;CEBPG;IER5L;ABCB8;PPM1K;FOXO1;TSPAN31;TTBK2;TMTC4;TYMP;ARNTL;CAND1;INPP5A;SNX25;CASKIN2;ORC2;BMF;FYN;HES1;PLCG1;TBL1X;ZSWIM4;CNNM2;YARS;UVRAG;CBX5;KLHL25;PLCL1;INSR…
STAT3 ENCODE	47/725	0.116007	0.280575	1.21918	2.62623	ATP6V1A;RNASEL;BTG1;TMEM167A;SRBD1;TXN;SAT1;ARNTL2;ICAM1;CABIN1;CASP9;RGS5;EXTL2;ACTR3C;SFR1;CREB3L2;HIVEP1;UBXN8;PMAIP1;STAT6;TBL1X;FAM3C;NAA50;YARS;GSTK1;EGR1;USP25;SLC16A1;WARS;STAT3;EIF2AK3;LRRC61;MIR181A2HG;DARS2;PDCD1LG2;GTPBP2;RUNX1;DIAPH1;CLIP1;ASPH;KLHL5;C12ORF49;MORF4L2;MAFF;HSBP1L1;PDCD4;VAMP4
RCOR1 ENCODE	45/702	0.137551	0.32512	1.20367	2.3878	ANKRD13B;NFAT5;CSRNP1;ISCA1;CBFB;SLC20A2;SLC43A2;LOXL3;AUP1;MSI2;SAT1;PPP1R9B;REPIN1;SPRED1;CUX1;CASKIN2;HIVEP1;TBL1X;PKNOX1;SH2B3;PDE8A;MAP3K4;IER3;ABCC4;ATP6V0E1;NEK6;TMEM120A;INSR;STAT3;HMGA1;MOB3B;TMEM198;EML4;ABTB2;NCOR2;FKBP1A;WEE1;PITPNM1;NF1;UNC119;TRIM59;GINM1;TCF3;NFKBIE;RHOQ
ZMIZ1 ENCODE	57/914	0.149152	0.344706	1.16955	2.2254	DYRK2;BTG1;BMPR2;USP33;IRS2;CASP9;MAN1A2;CHCHD7;IDS;CHAC1;IER5;GLUL;IER3;ELOVL1;TNFRSF12A;FBXW11;FAM126A;EML4;SLC7A5;PITPNM1;B3GNT2;PXYLP1;TCTA;RNF166;PCYOX1;ATP5S;TMEM87A;LRPAP1;NFAT5;OAT;FECH;ROCK2;EPB41;NDUFA4L2;ABCB8;PIK3R1;TXN;KRCC1;TMEM164;ZFP36L2;RASD1;HIVEP1;STAT6;LMLN;EGR1;NDFIP2;SMURF2;FAM46A;HMGA1;PTPN11;EXT1;FKBP1A;OSTM1;ACER3;CAPRIN2;TRIM35;LNX2
IRF3 ENCODE	42/663	0.165271	0.373656	1.18747	2.13765	HDAC4;PHTF2;RNF13;ULK4;IER5L;ABCB8;PPM1K;NT5C2;TTBK2;ARNTL;SLC2A8;CREB3L2;ORC2;BMF;FYN;STXBP5;NUDT16;ZSWIM4;AGFG2;UVRAG;CBX5;PLCL1;EIF2AK3;KCTD2;FAM126A;TLE6;ETV5;RAP2A;THAP8;MTHFD2;ERCC2;MCM3;ZNF436;MCM5;NF2;TCF3;ZNF775;PI4K2A;NFE2L1;BCL2L1;MDM1;TMEM45A
CHD1 ENCODE	41/655	0.188541	0.409242	1.17174	1.95497	ISCA1;USP15;BMPR2;CEBPG;DOT1L;PSIP1;PIK3R1;SH3RF1;DUSP14;PPP1R9B;RAP1B;PRDX2;CCDC85C;CUX1;CHCHD7;HIVEP1;PMAIP1;FAM43A;PKNOX1;IER5;ANKRD13A;USP47;GOT2;SIGMAR1;EIF2AK3;HMGA1;KCTD2;HIPK3;NFKB1;MED13L;SLC7A5;DIAPH1;FCHSD2;FAM173B;MORF4L2;MADD;EOGT;TCTA;TCF3;CPEB2;PAFAH1B3
SP1 ENCODE	44/707	0.188881	0.409242	1.16477	1.94125	PHTF2;ZCCHC6;ABCB8;MTR;GLI1;TTBK2;SLC2A8;CABIN1;SPRED2;ZMYM3;CASKIN2;CREB3L2;ABL1;BBX;STXBP5;HES1;NUDT16;TBL1X;ZSWIM4;PDE8A;AGFG2;TMPO;UVRAG;CBX5;KLHL25;PLCL1;INSR;EIF2AK3;WWP1;SLC30A1;FAM126A;ETV5;RAP2A;PC;C12ORF49;MORF4L2;ERCC2;MCM3;SBDS;NF2;TCF3;FAM84B;TMEM45A;LNX2
USF1 ENCODE	84/1423	0.217531	0.461698	1.10266	1.68202	MIPEP;MCUR1;MCM7;USP32;IRS2;DBI;BBC3;SPRED3;SPRED1;ENC1;EPG5;PIP4K2C;IER5;SLC37A3;CERS6;TMEM150A;ATP6V0E1;ZFP91;ATG14;KLF15;TLE6;EML4;RAP2A;THAP8;ASPH;C12ORF49;DENND6A;RAPGEF3;ARL8B;FKBP5;HDAC4;ATP6V1A;BEX2;USP15;TMED10;EPB41;RNMT;ARL3;SRBD1;PPM1H;CAMKK1;ZFP36L2;REPIN1;FAM83G;TNKS2;PCBP1;TCEAL1;STX6;HIVEP1;HS1BP3;LONRF3;PLCG1;ZSWIM4;CNNM2;SNX8;NAA50;LMLN;UVRAG;RIC1;SLC16A1;STAT3;MIR181A2HG;C20ORF…
NFYA ENCODE	130/2250	0.226237	0.465928	1.07961	1.60448	TMEM167A;ULK4;LTN1;CNST;CREB3L2;CHCHD7;BBX;DPF3;NUDT16;CHAC1;PKNOX1;FBXO8;IER5;GLUL;AGFG2;TMPO;MAP2K3;MBNL2;VASH2;KCTD2;GTPBP2;TLE6;SCAMP2;KCTD7;ATXN2L;TPST1;THAP8;MTHFD2;MORF4L2;SBDS;ZNF436;TCTA;PI4K2A;SIDT2;TMED10;EPB41;ARL3;ABCB8;FOXO1;TTBK2;TMTC4;ORC2;DPH3;ABL1;STXBP5;PLCG1;PCK2;UVRAG;CBX5;KLHL25;TMEM120A;NEK7;EIF2AK3;ABTB2;TCF3;NF2;DANCR;ZNF775;NFE2L1;MDM1;BCL2L1;PHTF2;BTG1;MCM7;RNF13;CETN2;…
SPI1 CHEA	63/1056	0.228484	0.465928	1.11372	1.64417	BTG1;KLHL36;MCM7;RNF13;CELF2;PIK3CD;MED15;ICAM1;IRF2BPL;PPP1CB;CASP9;SPRED2;RINL;CNST;EMILIN2;ATXN7L1;SAMD10;ANKRD13A;GPSM3;TMPO;CDK5RAP2;ELOVL1;PAQR7;PCYT1A;EMP3;DUSP6;RUNX1;PITPNM1;TMX1;PELI1;GARS;ZNF710;ARHGEF2;BIRC3;ATP6V1A;NFAT5;PRIM2;CLDND1;SLC43A2;CBFB;ROCK2;DOT1L;CSF2RB;SSFA2;CYB5R1;NT5DC1;CUX1;SH3BP5;PLXNA2;SAFB2;TBC1D14;LTA4H;PCK2;YARS;UVRAG;PTPN18;STAT3;ERLIN2;NFKB1;LYRM2;NFKBIE;CPEB2;…
KLF4 CHEA	57/987	0.326776	0.653552	1.07339	1.20056	CDKN1C;RNF13;CHD9;SLC4A2;HS6ST1;IRF2BPL;BMPER;SGCB;SIX2;PDE8A;ANKRD13A;MFSD2A;OSR2;ITPK1;DARS2;TLE6;RAP2A;TBL1XR1;HAND2;EOGT;B3GNT2;TRIM59;ROR2;ATF3;ARL8B;RNMT;USP10;ABCB8;TXN;MLLT6;CST3;CYB5R1;PCBP1;ABL1;STAT6;BMF;APOE;TBL1X;LEFTY2;CTNNAL1;UVRAG;NEK7;SPRY4;LRRC61;TBX2;WEE1;PQLC3;MARS;TRIM35;NMT2;F2RL1;SPRY2;SERINC1;TCF3;GPD1L;GRSF1;CNIH3
SP2 ENCODE	57/994	0.346912	0.680734	1.06495	1.12745	PHTF2;RNF13;LTN1;MTR;AKAP13;CNST;ZSCAN30;CREB3L2;BBX;NUDT16;FBXO8;AGFG2;PRKAB2;JAGN1;KCTD2;FAM126A;ETV5;KCTD7;ITPKC;ZNF436;FAM72A;TMEM45A;HDAC4;EPB41;CEBPG;IER5L;ABCB8;PPM1K;TTBK2;TMTC4;CAND1;MAPK7;ORC2;ABL1;FYN;STXBP5;ZSWIM4;CNNM2;UVRAG;CBX5;KLHL25;PLCL1;GOT2;EIF2AK3;FIG4;FMNL3;PC;MARS;ERCC2;TRIM35;TCF3;NF2;ZNF775;NFE2L1;MDM1;LNX2;BCL2L1
USF2 ENCODE	55/965	0.367806	0.708366	1.0576	1.05782	MCUR1;MCM7;USP32;DBI;BBC3;SPRED1;EPG5;PIP4K2C;PKNOX1;IER5;SLC37A3;ANKRD13A;ATP6V0E1;ZFP91;GTPBP2;ATG14;TLE6;EML4;DENND6A;TCTA;RAPGEF3;PI4K2A;FKBP5;ATP6V1A;USP15;TMED10;EPB41;ARL3;DERL1;CAMKK1;FAM83G;PCBP1;STX6;HIVEP1;HS1BP3;ZSWIM4;SNX8;RALGDS;NAA50;LMLN;UVRAG;SLC16A1;MCOLN1;MED13L;NUDT9;PER1;CDK7;WEE1;PC;ZZZ3;OSTM1;BAX;YPEL5;LAMTOR3;OTUD3
VDR CHEA	1976-05-01	0.395068	0.747038	1.22995	1.14225	CLMN;VDR;VASH2;ARHGEF2;LDLR
TRIM28 ENCODE	7/120	0.476526	0.880457	1.08151	0.801651	RGS5;ZNF792;PRIM2;TLE2;TMEM43;TBL1X;TFPI
CREB1 CHEA	79/1444	0.482558	0.880457	1.01072	0.736464	ISCA1;BTG1;PPP1R11;PRDM4;MCM7;USP32;PITPNA;TESK1;HK2;FYCO1;SPRED2;LMBR1;CREB3L2;CHAC1;FBXO8;BAHCC1;PDE8A;AGFG2;MAP2K3;SREBF1;PCYT1A;LANCL1;MRPL49;ZFP91;GTPBP2;NCOR2;ITPKC;RAP2A;SOAT1;ALS2;C12ORF49;MORF4L2;ZNF436;MCM5;TBC1D23;TTPAL;PI4K2A;SIDT2;OAT;CLDND1;SLC43A2;USP53;EPB41;CEBPG;ABCB8;ZFP36L2;TTBK2;ABLIM2;INPP5A;MAPK7;NFIL3;SAFB2;PMAIP1;BMF;SPTSSA;CNNM2;EMC7;EGR1;UVRAG;USP25;KLHDC4;CBX5;PLK2;STA…
CEBPD ENCODE	40/734	0.50959	0.913747	1.006	0.678191	HDAC4;BTG1;OAT;CBFB;SLC20A2;TSEN15;CISD1;WNK4;DBI;AUP1;FBXO22;KRCC1;ZFP36L2;SPRED2;SPRED1;ABLIM2;NFIL3;PCBP1;DNMT3B;TNFAIP8L1;STAT6;LONRF3;LONRF1;IER5;LDLR;SH2B3;YARS;RIC1;SPRY4;TOMM34;ARNT;SLC30A1;BLCAP;HIPK3;MED13L;ATXN2L;WEE1;GARS;UHRF1BP1;CHPT1
SRF ENCODE	16/299	0.55771	0.983083	0.986382	0.575964	YARS;EGR1;EGR3;PFKFB3;PRDM4;TEX2;FOSL1;TMEM25;EMC3;SBDS;FOSB;VAMP4;ZSWIM4;EMC7;RNF166;C3ORF58
MYC CHEA	30/573	0.605296	0.999995	0.963077	0.483501	USP15;TMED10;MCM7;PRDM4;SHMT2;RNMT;USP10;CCDC125;ZFP36L2;MLLT6;ICAM1;CCND1;ZMAT3;HES1;SPTSSA;LDLR;SPTBN1;MAP2K3;SREBF1;KLHDC4;GOT2;HMGA1;ATXN2L;PER1;WEE1;SLC6A9;FAM173B;TBL1XR1;BAX;TCF3
E2F6 ENCODE	173/3245	0.609637	0.999995	0.979425	0.48471	FAM49B;PITPNA;TESK1;GPR63;CISD1;IRS2;AUP1;CELSR2;TSKU;PPP1CB;RGS5;ZNF843;FAM3C;PKNOX1;IER5;PDE8A;FADS1;ANKRD13A;AGFG2;TMPO;CDK5RAP2;IL13RA1;TOMM34;EBF4;GTPBP2;ASRGL1;EML4;CLIP1;SOAT1;THAP8;MTHFD2;ETHE1;MADD;EOGT;ZNF438;KCTD12;DENND6A;TTLL12;PFN2;ATP5S;ATP6V1A;ISYNA1;PFKFB3;ARL3;C1ORF198;AGAP1;ZFP36L2;GLB1L2;RAP1B;FAM83G;INPP5A;PMAIP1;LONRF3;ST3GAL1;RALGDS;PCK2;NAA50;PLK3;CBX5;SMURF2;HAND2-AS1;VDR…
ETS1 ENCODE	8/156	0.614626	0.999995	0.942831	0.458914	ISCA1;FBXW11;STAT3;ZFP91;ERLIN2;GTPBP2;IER3;TTC17
ERG CHEA	7/144	0.669491	0.999995	0.890911	0.357466	ACSL1;KCTD2;UHRF1BP1;FAM43A;PKNOX1;CNIH3;SCAMP2
SUZ12 ENCODE	5/105	0.679071	0.999995	0.871918	0.337458	CHRM2;HRK;COL12A1;LONRF3;TRIM67
REST CHEA	66/1280	0.68508	0.999995	0.945366	0.357556	FHOD3;RYR2;CELF2;MSI2;HK2;IL27RA;SPRED3;TMEM43;ENC1;ATXN7L1;MB21D2;NEO1;NCKAP5;SLC37A3;FADS1;C3ORF58;TMPO;PRIMA1;GARNL3;USP47;ABCC4;SMARCC1;EDN1;FBXW11;ADRA2C;ASRGL1;ARL4C;GPRC5B;TBC1D2;MYCN;SLC9A7;TBL1XR1;EEF1A2;RAPGEF1;MAPRE3;HDAC4;PARM1;NTM;DOT1L;AGAP1;PRR5L;KRCC1;ARNTL;PMAIP1;HES1;PLXNA4;MYEF2;CADM1;LRRC61;PTPN11;SEMA4F;POU2F2;BLCAP;MYO16;HIPK3;MED13L;TMEM198;FIG4;DHRS7;KCNS2;ID4;FOSB;NF2;BCO…
HNF4A ENCODE	65/1276	0.720587	0.999995	0.93259	0.3056	CSRNP1;MCUR1;SECTM1;PTPRK;PYGL;AUP1;SLC2A8;FOXQ1;IMPA2;ENC1;TNFAIP8L1;NUDT16;ATXN7L1;TMEM14A;IL13RA1;GSTK1;TMEM150A;SCARA5;GAB1;SLC30A1;ETV4;DKK1;DUSP6;ETV5;SLC7A5;ITPKC;EML6;CHDH;RAPGEF1;ZNF710;CES1;GRB7;MAOB;SLC20A2;ROCK2;USP10;WNK4;NID1;AGPAT3;NKD1;ZFP36L2;TYMP;CST3;INPP5A;CASKIN2;ORC2;LRRC8A;ASL;APOE;SNX8;PCK2;IL32;STAT5B;PTPN18;GDF15;NEK6;TMEM120A;INSR;C1GALT1;BLCAP;TMEM198;WEE1;SP5;CHPT1;OC…
STAT5A ENCODE	11/233	0.723336	0.999995	0.863261	0.279595	EGR1;SLC25A37;ACTR3C;WARS;RHOBTB3;LRRC61;TXN;MED15;BLCAP;FBXO22;SSH1
ATF3 ENCODE	5/114	0.746571	0.999995	0.799543	0.233678	THAP8;DPH3;EMC3;BAX;PTPN11
IRF1 ENCODE	12/263	0.769791	0.999995	0.832417	0.217791	PHTF2;SLC25A37;WEE1;WARS;USP33;RHOBTB3;SP5;STAT6;FAH;TNFRSF1B;MED15;ANKRD13A
IRF8 CHEA	5/121	0.791361	0.999995	0.751015	0.175738	TMEM87A;PPFIBP2;CASP1;SECTM1;PPM1K
MYOD1 ENCODE	7/166	0.801674	0.999995	0.766741	0.16949	FMNL3;ABLIM2;SULF1;CLEC2D;SCAMP2;KCTD7;PPP1R9B
MAX ENCODE	104/2073	0.817381	0.999995	0.913386	0.184184	FAM49B;CISD1;AUP1;TSEN2;CNST;FAM3C;PDE8A;FADS1;AGFG2;SMARCC1;ATP6V0E1;ALG2;TOMM34;SLC30A1;GTPBP2;ATG14;TLE6;EML4;FAM173B;MTHFD2;MORF4L2;ZNF438;DENND6A;ATP5S;ATP6V1A;SHMT2;ARL3;TXN;ZFP36L2;ZMAT3;PCBP1;ORC2;SNX8;ST3GAL1;RALGDS;YARS;NAA50;PLK3;SMAD3;CBX5;INSR;HMGA1;FBXO32;FOSL1;DIAPH1;CDK7;ZZZ3;SLC6A9;DANCR;NFE2L1;MIPEP;MCUR1;MCM7;RNF13;MTR;DBI;CABIN1;DUSP14;MED11;SPRED1;TMEM43;MAN1A2;RIOK1;SMIM12;A…
NELFE ENCODE	10/234	0.821175	0.999995	0.776969	0.153077	LRPAP1;EGR1;SLC7A5;BTG1;SLC16A1;CBX5;GDF15;PMAIP1;GLUL;IER5
EZH2 CHEA	10/237	0.832674	0.999995	0.766577	0.14037	HRK;FOXQ1;CACNB2;NFIC;ZBTB16;KCNC4;DPF3;CNIH3;NKD1;PLXNA4
HDAC2 ENCODE	7/175	0.842464	0.999995	0.725317	0.124337	PPP1CB;LMBR1;GINM1;FAM3C;TBL1X;RGL1;ZHX1
EGR1 ENCODE	23/537	0.902627	0.999995	0.776094	0.0795076	MIPEP;ZCCHC6;JAGN1;CERS6;IL4R;ARHGEF26;NDUFA4;ARL3;TSC22D3;ZDHHC16;LSS;ATXN2L;DIAPH1;LMBR1;FCHSD2;ABI2;C21ORF91;HES1;SPTSSA;FAM3C;SEC62;C3ORF58;IER3
SPI1 ENCODE	72/1540	0.921856	0.999995	0.845613	0.0688043	BTG1;MCM7;RNF13;CHD9;SLC44A2;USP32;PIK3CD;MED15;SIPA1L3;ICAM1;PPP1R9B;IRF2BPL;SPRED2;GLIPR1;RINL;CNST;PSTPIP2;TNFAIP8L1;UBXN8;RIOK1;IER5;ANKRD13A;TMPO;ELOVL1;LINC00890;PAQR7;WARS;ATP6V0E1;MRPL49;EMP3;RUNX1;SFRP4;ZEB1;FAM173B;TMX1;RP2;MADD;ASPHD2;MCM5;ARHGEF2;BIRC3;PRIM2;SLC43A2;ZBTB46;ASAP2;ATP1A1;KRCC1;PCBP1;MICAL1;PCED1B;EMC3;ASL;METTL7A;SH2B3;SNX8;ARSB;PCK2;YARS;UVRAG;RIC1;ZNF185;HMGA1;FBXO34;…
BCL3 ENCODE	10/273	0.930177	0.999995	0.660372	0.0477977	NEU3;FAM49B;CDH24;STAT6;TBL1X;IER3;BBC3;PPP1R9B;BIRC3;TSPAN31
REST ENCODE	14/383	0.957661	0.999995	0.657645	0.0284509	PSD;ROBO3;ANKRD13B;RNF13;TMEM198;ABLIM2;MAPK7;TMEM43;KCNS2;CASKIN2;HES1;C3ORF14;PIGH;TRIM67
EZH2 ENCODE	12/338	0.958022	0.999995	0.638334	0.0273745	HRK;MYOCD;TMED8;ATP8A2;CNR1;INSR;ARMC4;PAPLN;EMILIN2;EBF4;HDAC9;PLXNA4
KAT2A ENCODE	1990-02-01	0.959441	0.999995	0.39548	0.0163746	EGR1;PCBP1
E2F1 CHEA	36/859	0.959855	0.999995	0.755183	0.030942	MIPEP;MCM7;SHMT2;IER5L;MTR;MSI2;MED15;FBXO22;ICAM1;IRF2BPL;PRDX2;SPRED1;CAND1;RASD1;MAPK7;CUX1;LAMP2;HIVEP1;EMC3;HES1;LTA4H;RHPN2;MBNL3;TMEM14A;TMPO;TEAD4;TMED8;CBX5;ABTB2;TANC1;DIAPH1;FCHSD2;ST5;RP2;GARS;BCOR
FLI1 ENCODE	26/650	0.961587	0.999995	0.720384	0.0282177	ATP6V1A;TMEM87A;PHTF2;ISCA1;ZCCHC6;PPP1R11;RNMT;TMEM167A;LTN1;DERL1;MED15;CNST;DPH3;LRRC8A;RIOK1;NAA50;EMP3;C6ORF120;DUSP6;TMUB2;CDK7;MARS;CAPRIN2;SELK;MCM3;PI4K2A
FOXM1 ENCODE	1995-02-01	0.967909	0.999995	0.374118	0.0122026	RGS5;TRIM59
NR2C2 ENCODE	11/350	0.984362	0.999995	0.561783	0.00885465	NAA50;PSD;ATP6V1A;YARS;IQCK;TMED10;PRDM4;PCBP1;TBC1D14;VAMP4;SAMD10
CBX3 ENCODE	1981-01-01	0.989141	0.999995	0.217405	0.00237372	RGS5
SIN3A ENCODE	45/1131	0.990791	0.999995	0.71108	0.00657902	MIPEP;CARS;TMEM87A;USP15;BTG1;MCM7;RNMT;ARL3;ULK4;ABCB8;FBXO22;RGS5;SPRED2;EXTL2;CNST;CASKIN2;HIVEP1;EMC3;HES1;RIOK1;LDLR;AGFG2;IER3;YARS;WARS;STAT3;DARS2;ZFP91;FBXO32;ZHX1;BLCAP;TMEM175;FKBP1A;FOSL1;DIAPH1;CDK7;IQCK;WEE1;PC;MTHFD2;MCM3;FOSB;GARS;RNF166;ARL8B
SIX5 ENCODE	42/1094	0.994607	0.999995	0.684454	0.00370134	CARS;TMED10;CLDND1;SHMT2;DERL1;ABCB8;MTR;SLC4A2;AUP1;MED15;SIPA1L3;DYNC2LI1;ENOX2;ARHGAP44;MED11;FYCO1;CAND1;ABLIM2;TMEM43;KCTD21;ABL1;UBXN8;CCDC53;STXBP5;LTA4H;EMC7;SLC37A3;ANKRD13A;CDK5RAP2;FBXW11;TTC33;STARD10;DARS2;ZFP91;GTPBP2;ZDHHC16;EML6;MARS;PELI1;PEMT;ZNF436;TBC1D23
ZEB1 ENCODE	1/106	0.99732	0.999995	0.165422	0.000443991	LNX2
CREB1 ENCODE	93/2238	0.99838	0.999995	0.733738	0.00118961	ISCA1;BTG1;TMEM167A;SLC35F5;ULK4;PITPNA;LTN1;LOXL3;MSI2;SAT1;CYR61;CASP9;LMBR1;TCTN3;CREB3L2;CCDC53;PKNOX1;FBXO8;SAMD10;CDK5RAP2;TMEM150A;DYNLT3;MRPL49;DARS2;SLC30A1;GTPBP2;TMEM175;ATXN2L;ITPKC;ALS2;C12ORF49;MORF4L2;ZNF438;ZNF436;GARS;TBC1D23;RNF166;SIDT2;HDAC4;ZCCHC6;CLDND1;SLC20A2;EPB41;RNMT;DERL1;ABCB8;ATP1A1;TSPAN31;TMTC4;DYNC2LI1;RAP1B;PAK1;CAND1;INPP5A;PCBP1;DPH3;HIVEP1;EMC3;BMF;LRRC8A;HES1…
E2F4 ENCODE	22/710	0.99896	0.999995	0.548844	0.000570942	YARS;PRIM2;PHTF2;SLC16A1;CBX5;MCM7;TMEM167A;LTN1;ZFP91;DARS2;TMUB2;CHAF1B;WEE1;FCHSD2;CAND1;TMX1;MCM3;EMC3;MCM5;AGFG2;CDK5RAP2;TMPO
MYC ENCODE	57/1515	0.99922	0.999995	0.664571	0.000518851	MIPEP;ISCA1;MCM7;CHD9;USP32;CISD1;MTR;AUP1;TSEN2;MED11;CNST;TMEM43;UBXN8;FAM3C;RIOK1;SAMD10;SMIM12;ABCC4;SMARCC1;TTC33;TOMM34;ZFP91;GTPBP2;ATXN2L;FAM173B;MTHFD2;TBL1XR1;MORF4L2;MCM3;GARS;RNF166;FKBP5;SLC20A2;RNMT;ABCB8;TXN;ZFP36L2;REPIN1;CAND1;PCBP1;SAFB2;HES1;TBL1X;RALGDS;YARS;PLK3;SLC16A1;CBX5;HMGA1;DIAPH1;PC;ZZZ3;SLC6A9;NFIC;PEMT;DANCR;NFE2L1
YY1 CHEA	7/332	0.999225	0.999995	0.371793	0.000288165	FIG4;DIAPH1;EHD3;TMED10;MCM5;ATG14;NFE2L1
BRCA1 ENCODE	138/3218	0.999357	0.999995	0.750037	0.000482678	PRDM4;TMEM167A;ULK4;LOXL3;AUP1;FBXO22;RGS5;CNST;CREB3L2;PKNOX1;SEC62;PDE8A;SAMD10;FADS1;ANKRD13A;TMPO;SMARCC1;FBXW11;YOD1;KCTD2;GTPBP2;KCTD7;ATXN2L;CLIP1;THAP8;FAM173B;MTHFD2;SBDS;GINM1;TCTA;TTLL12;FKBP5;ATP6V1A;ZCCHC6;USP53;EPB41;ARL3;PIK3R1;PRDX2;FAM83G;INPP5A;PCBP1;ORC2;DPH3;BMF;YARS;NAA50;EGR1;STAT5B;SMAD3;SMURF2;GOT2;EIF2AK3;C20ORF27;FBXO34;ERLIN2;C6ORF120;CDK9;DIAPH1;COQ2;ZZZ3;ACER3;MAFF;TC…
NRF1 ENCODE	73/1882	0.999493	0.999995	0.682821	0.0003465	POMT2;FAM49B;PRDM4;TESK1;CISD1;TSEN2;IRF2BPL;PPP1CB;MED11;CNST;TMEM43;GNPTAB;ZSCAN30;TMEM14A;PDE8A;FADS1;C3ORF58;AGFG2;PSD;SREBF1;SMARCC1;ZNF281;MRPL49;TOMM34;ZFP91;ZDHHC16;TMEM175;EML4;ATXN2L;THAP8;FAM173B;TMX1;PELI1;SBDS;GINM1;TCTA;TTLL12;PI4K2A;PIGH;HDAC4;ATP6V1A;LRPAP1;PRIM2;CBFB;SHMT2;USP10;ARL3;KRCC1;TTBK2;ABLIM2;MAPK7;TNKS2;ZMAT3;SAFB2;RALGDS;NAA50;NDFIP2;SLC16A1;CBX5;STARD10;SPRY4;WWP1;FK…
PML ENCODE	56/1596	0.999914	0.999995	0.614644	5.26521e-05	BTG1;MCM7;SLC35F5;AUP1;TSEN2;SAT1;FBXO22;PPP1CB;LMBR1;CNST;SFR1;CHCHD7;FLOT2;WHSC1;SEC62;IER5;GLUL;PDE8A;C3ORF58;TMPO;IER3;SREBF1;OSR2;USP47;JAGN1;PCYT1A;ATG14;ATXN2L;THAP8;MTHFD2;MADD;GARS;TTPAL;ATP5S;USP53;TXN;ATP1A1;KRCC1;ZFP36L2;PRDX2;ORC2;DPH3;PMAIP1;LDLR;PLK3;RIC1;FBXL17;PTPN11;BLCAP;NUDT9;DIAPH1;LYRM2;RGL1;CPEB2;NFE2L1;LNX2
BCLAF1 ENCODE	24/851	0.999925	0.999995	0.495239	3.70042e-05	EGR1;PRKAB2;USP15;PCYT1A;USP32;GOT2;LTN1;HMGA1;RHOBTB3;MTR;SLC4A2;AUP1;GTPBP2;FBXO22;SAT1;APOO;RGS5;ZZZ3;PEMT;BAX;TRIM59;TTLL12;ARL8B;TMPO
ZBTB33 ENCODE	18/702	0.999934	0.999995	0.450084	2.9785e-05	NFAT5;USP47;USP53;STAT3;C20ORF27;ZFP91;YOD1;ERLIN2;C6ORF120;ETV5;ZZZ3;CAND1;ASPH;ZMYM3;FAM173B;MAFF;TCF3;SEC62
ATF2 ENCODE	103/2852	0.999992	0.999995	0.61748	4.79498e-06	TMEM167A;LTN1;LOXL3;FBXO22;RGS5;CNST;ZSCAN30;CREB3L2;SEC62;IER5;PDE8A;ANKRD13A;AGFG2;FBXW11;ALG2;ATG14;ATXN2L;THAP8;FAM173B;MTHFD2;MORF4L2;ZNF438;ARL8B;SIDT2;ATP6V1A;TMEM87A;TMTC4;PCBP1;ORC2;HIVEP1;PMAIP1;BMF;LTA4H;APOE;YARS;NAA50;EGR1;PLK3;CBX5;GOT2;EIF2AK3;HMGA1;FBXO34;ERLIN2;TMEM198;EXT1;FOSL1;DIAPH1;COQ2;ZZZ3;MAFF;NF1;PEMT;TCF3;BCL2L1;CSRNP1;BTG1;MCM7;SLC35F5;PSIP1;GLI1;PPP1R9B;IRF2BPL;DTWD2;…
TAF1 ENCODE	109/3346	0.999993	0.999995	0.541499	4.05534e-06	ISCA1;TMEM167A;AUP1;TSEN2;SAT1;FBXO22;PPP1CB;RGS5;CNST;CHCHD7;FAM3C;SEC62;IER5;ANKRD13A;TMPO;PRKAB2;SMARCC1;ALG2;SLC30A1;KCTD2;KCTD7;ATXN2L;FAM173B;MTHFD2;TMX1;MORF4L2;TCTA;TTPAL;TMEM87A;LRPAP1;ZCCHC6;ARL3;PIK3R1;TXN;KRCC1;ZFP36L2;RAP1B;PCBP1;SAFB2;ABL1;TBC1D14;PMAIP1;ASL;YARS;PLK3;UVRAG;KLHDC4;CBX5;CCDC14;SLC10A3;EIF2AK3;EXT1;ZZZ3;NF1;DANCR;ZNF775;GRSF1;NFE2L1;CDC42SE2;BTG1;MCM7;RNF13;TSEN15;USP…
ELF1 ENCODE	86/2483	0.999993	0.999995	0.593859	4.44548e-06	POMT2;MIPEP;CARS;PRDM4;MCM7;TMEM167A;SLC35F5;ULK4;LTN1;MTR;DBI;SLC4A2;AUP1;MED15;SIPA1L3;PPP1R9B;MED11;RGS5;SPRED2;CTSO;CNST;LEPR;UBXN8;FAM53B;CCDC53;PIP4K2C;FBXO8;SAMD10;SMIM12;ANKRD13A;GSTK1;JAGN1;PCYT1A;TMED8;DARS2;ZFP91;ZDHHC16;TMEM175;SCAMP2;ITPKC;TBC1D2;IQCK;TMX1;MCM3;ZNF436;GARS;MCM5;PIGH;ARL8B;TMEM87A;PRIM2;EXD3;ZCCHC6;RNMT;SRBD1;DERL1;ABCB8;PIK3R1;ENOX2;PCBP1;DPH3;EMC3;TBC1D14;LRRC8A;STX…
YY1 ENCODE	76/2753	0.999993	0.999995	0.457366	3.29043e-06	CARS;BTG1;TSEN15;SLC35F5;AUP1;PPP1CB;DTWD2;FYCO1;SPRED2;SFR1;LEPR;DNMT3B;ATXN7L1;SEC62;MAP3K4;ANKRD13A;TMPO;CDK5RAP2;USP47;PRKAB2;MRPL49;ARNT;DARS2;ZFP91;YOD1;KCTD2;ATG14;ZDHHC16;ZHX1;TBC1D2;IQCK;SBDS;MCM5;GINM1;TBC1D23;HDAC4;ATP6V1A;TMEM87A;LRPAP1;USP15;TMED10;FECH;USP10;DOT1L;C1ORF198;ENDOD1;KRCC1;CUX1;PCBP1;SAFB2;ABL1;TBC1D14;ABL2;LRRC8A;CNNM2;EMC7;YARS;NAA50;LMLN;KLHDC4;CBX5;STARD10;PTPN11;HI…
GABPA ENCODE	59/2082	0.999993	0.999995	0.480661	3.25043e-06	CARS;PHTF2;MCM7;RNF13;TMEM167A;LTN1;MTR;SLC4A2;AUP1;MED15;FBXO22;RGS5;CNST;TMEM43;UBXN8;CCDC53;RIOK1;FBXO8;SAMD10;SMIM12;JAGN1;WARS;PCYT1A;FBXW11;ZFP91;KCTD2;DISP1;IQCK;SBDS;TTPAL;ATP6V1A;EXD3;ZCCHC6;TMED10;SLC20A2;RNMT;SRBD1;MAPK7;PCBP1;DPH3;EMC3;LRRC8A;EMC7;NAA50;KLHDC4;CCDC14;ERLIN2;C6ORF120;TMUB2;TTC17;TMEM198;CDK9;DIAPH1;CDK7;MARS;SELK;TRIM35;PEMT;LAMTOR3
TAF7 ENCODE	7/640	0.999995	0.999995	0.187727	9.30725e-07	EGR1;USP15;CBX5;HMGA1;FAM3C;ATG14;IER5
