## Supplemental Table 7 for "Impaired bone morphogenetic protein signaling pathways disrupt decidualization in endometriosis"

### Sheet: EPC_siCTL_vs_EPC_SMAD1-5_Sample
baseMean	log2FoldChange	lfcSE	stat	pvalue	padj	gene_id	gene_biotype	gene_seq_start	gene_seq_end	seq_name	symbol
251.974	2.85162	0.330685	8.62337	6.50094e-18	4.19961e-14	ENSG00000125968	protein_coding	31605283	31606515	20	ID1
515.058	2.34612	0.44811	5.23558	1.64466e-07	6.85452e-05	ENSG00000117318	protein_coding	23557918	23559794	1	ID3
140.202	2.23825	0.341489	6.55438	5.58739e-11	6.56264e-08	ENSG00000170365	protein_coding	145481194	145558079	4	SMAD1
1165.84	2.18576	0.155797	14.0295	1.02869e-44	1.32907e-40	ENSG00000113658	protein_coding	136132845	136188747	5	SMAD5
66.7915	2.09231	0.475142	4.40354	1.06497e-05	0.0020042	ENSG00000105664	protein_coding	18782773	18791314	19	COMP
26.4716	1.9482	0.503204	3.8716	0.000108123	0.0109153	ENSG00000272398	protein_coding	106969831	106975627	6	CD24
32.8688	1.78996	0.491583	3.64123	0.000271341	0.0209924	ENSG00000143494	protein_coding	212950520	212992037	1	VASH2
1562.38	1.72462	0.211099	8.16972	3.09102e-16	7.9872e-13	ENSG00000165507	protein_coding	44970981	44978810	10	C10orf10
28.9414	1.70353	0.469732	3.62659	0.000287192	0.0215095	ENSG00000070731	protein_coding	76565379	76586956	17	ST6GALNAC2
184.559	1.68678	0.318404	5.2976	1.17338e-07	5.23614e-05	ENSG00000211445	protein_coding	151020438	151028993	5	GPX3
76.5743	1.64934	0.428395	3.85004	0.000118098	0.0117371	ENSG00000189001	protein_coding	35523367	35528351	19	SBSN
341.366	1.63172	0.199173	8.1925	2.55856e-16	7.9872e-13	ENSG00000168874	protein_coding	85751344	85788066	2	ATOH8
52.1301	1.61566	0.375689	4.30052	1.70399e-05	0.00275194	ENSG00000174640	protein_coding	133932696	134052184	3	SLCO2A1
92.1395	1.56964	0.333008	4.71352	2.43473e-06	0.000648265	ENSG00000223764	lincRNA	916865	921016	1	RP11-54O7.3
85.681	1.51884	0.430032	3.53193	0.000412539	0.0274743	ENSG00000185565	protein_coding	115802363	117139389	3	LSAMP
66.8219	1.44403	0.417217	3.4611	0.000537982	0.0329645	ENSG00000215018	protein_coding	7356203	7535853	7	COL28A1
180.473	1.4131	0.404149	3.49649	0.000471424	0.0303944	ENSG00000146411	protein_coding	133988697	134052636	6	SLC2A12
734.989	1.29621	0.261804	4.95107	7.38058e-07	0.00025094	ENSG00000171105	protein_coding	7112255	7294034	19	INSR
348.941	1.28049	0.177746	7.20406	5.84467e-13	1.07876e-09	ENSG00000224531	protein_coding	11094033	11138733	6	SMIM13
260.663	1.21626	0.208682	5.82829	5.59985e-09	4.82334e-06	ENSG00000187634	protein_coding	923928	944581	1	SAMD11
196.081	1.20119	0.296206	4.05526	5.0078e-05	0.00594352	ENSG00000171227	protein_coding	119429901	119438520	2	TMEM37
278.683	1.18736	0.335928	3.53457	0.000408436	0.0274711	ENSG00000054356	protein_coding	219289623	219309648	2	PTPRN
117.428	1.15408	0.309472	3.72918	0.000192106	0.0171173	ENSG00000254343	lincRNA	120052180	120056201	8	RP11-760H22.2
208.354	1.13948	0.302632	3.76522	0.000166401	0.0153564	ENSG00000153094	protein_coding	111119378	111168447	2	BCL2L11
297.944	1.09367	0.20064	5.45091	5.01126e-08	2.69773e-05	ENSG00000183049	protein_coding	12349482	12835545	10	CAMK1D
102.854	1.0886	0.325183	3.34763	0.000815046	0.0455431	ENSG00000204103	protein_coding	40685848	40689240	20	MAFB
247.062	1.07738	0.247532	4.35251	1.34587e-05	0.00234982	ENSG00000115468	protein_coding	232606057	232682781	2	EFHD1
259.24	1.07111	0.222632	4.81113	1.50082e-06	0.000440697	ENSG00000095739	protein_coding	28677342	28682939	10	BAMBI
893.945	1.05732	0.174872	6.04625	1.48254e-09	1.36818e-06	ENSG00000109189	protein_coding	52590972	52659335	4	USP46
189.148	1.05288	0.303524	3.46887	0.000522658	0.0324651	ENSG00000174945	protein_coding	2679522	2775500	7	AMZ1
225.312	1.01823	0.207247	4.91314	8.96286e-07	0.0002895	ENSG00000183496	protein_coding	82041778	82046141	15	MEX3B
1831.99	1.00559	0.197347	5.09555	3.47736e-07	0.00013214	ENSG00000159200	protein_coding	34513142	34615142	21	RCAN1
332.878	1.00317	0.239443	4.18958	2.79471e-05	0.00389642	ENSG00000120162	protein_coding	27325209	27529781	9	MOB3B
2640.03	0.947325	0.211467	4.47977	7.47251e-06	0.00153246	ENSG00000124766	protein_coding	21592768	21598619	6	SOX4
158.214	0.940874	0.259491	3.62585	0.000288014	0.0215095	ENSG00000167244	protein_coding	2129112	2141238	11	IGF2
602.99	0.914652	0.259236	3.52826	0.000418304	0.0277154	ENSG00000163531	protein_coding	204828651	205022822	1	NFASC
261.289	0.910181	0.244659	3.7202	0.000199067	0.017378	ENSG00000128045	protein_coding	52862290	52866835	4	RASL11B
256.13	0.899998	0.238556	3.77269	0.000161498	0.0150112	ENSG00000176641	protein_coding	61808063	61894247	18	RNF152
671.597	0.899447	0.1948	4.61729	3.88783e-06	0.000913286	ENSG00000144560	protein_coding	11556070	11771350	3	VGLL4
392.196	0.89425	0.185064	4.83211	1.35092e-06	0.00041557	ENSG00000162804	protein_coding	240998838	241095568	2	SNED1
1206.81	0.886819	0.143415	6.1836	6.26562e-10	6.22706e-07	ENSG00000143147	protein_coding	168079543	168137667	1	GPR161
688.367	0.8775	0.240903	3.64254	0.000269962	0.0209924	ENSG00000104043	protein_coding	49858238	50182817	15	ATP8B4
462.41	0.873377	0.258657	3.37658	0.000733929	0.0417725	ENSG00000116574	protein_coding	228735077	228746669	1	RHOU
190.336	0.870074	0.231352	3.76083	0.000169352	0.0155179	ENSG00000103710	protein_coding	65053337	65076690	15	RASL12
396.53	0.861009	0.256575	3.35578	0.000791416	0.0446511	ENSG00000219438	protein_coding	48489460	48850912	22	FAM19A5
2572.79	0.843326	0.153917	5.47908	4.27532e-08	2.51078e-05	ENSG00000122641	protein_coding	41667168	41705834	7	INHBA
560.423	0.842392	0.157048	5.3639	8.1442e-08	4.04704e-05	ENSG00000180263	protein_coding	95076749	95217482	12	FGD6
233.967	0.841374	0.165419	5.08631	3.65095e-07	0.000134772	ENSG00000122035	protein_coding	27270327	27273690	13	RASL11A
15583.8	0.834047	0.100364	8.3102	9.55417e-17	4.11466e-13	ENSG00000105825	protein_coding	93885397	93890991	7	TFPI2
1107.78	0.801259	0.200113	4.00402	6.22744e-05	0.0071838	ENSG00000130203	protein_coding	44905754	44909393	19	APOE
475.991	0.798944	0.15954	5.00779	5.50599e-07	0.000192263	ENSG00000037749	protein_coding	154038906	154220478	5	MFAP3
1949.36	0.79778	0.123575	6.45582	1.07635e-10	1.15887e-07	ENSG00000116984	protein_coding	236795281	236903981	1	MTR
266.452	0.792476	0.189651	4.17861	2.93295e-05	0.00403125	ENSG00000133195	protein_coding	72645949	73092712	17	SLC39A11
1484.55	0.78986	0.143562	5.50187	3.75788e-08	2.31199e-05	ENSG00000129757	protein_coding	2883213	2885881	11	CDKN1C
8025.4	0.789828	0.145669	5.42206	5.89158e-08	3.04477e-05	ENSG00000039560	protein_coding	34656237	34832627	5	RAI14
265.577	0.788987	0.223299	3.53333	0.000410365	0.0274711	ENSG00000109265	protein_coding	56049073	56328625	4	KIAA1211
1417.8	0.782791	0.164127	4.76943	1.84746e-06	0.000530426	ENSG00000154175	protein_coding	100749156	100993515	3	ABI3BP
1643.97	0.770529	0.152181	5.06324	4.12198e-07	0.000147933	ENSG00000137507	protein_coding	76657524	76670747	11	LRRC32
214.522	0.768111	0.179451	4.28034	1.86605e-05	0.00290474	ENSG00000183044	protein_coding	8674565	8784575	16	ABAT
892.19	0.764512	0.14636	5.2235	1.7557e-07	7.08862e-05	ENSG00000132510	protein_coding	7839904	7854796	17	KDM6B
1318.56	0.750734	0.14172	5.2973	1.1753e-07	5.23614e-05	ENSG00000156671	protein_coding	75099586	75182123	10	SAMD8
3093.38	0.74616	0.172503	4.3255	1.52185e-05	0.00255355	ENSG00000197442	protein_coding	136557047	136792518	6	MAP3K5
14593.9	0.73932	0.177239	4.17132	3.02844e-05	0.00407578	ENSG00000127241	protein_coding	187217285	187292022	3	MASP1
1208.06	0.728363	0.102638	7.09641	1.28042e-12	2.06787e-09	ENSG00000133606	protein_coding	140453040	140479569	7	MKRN1
550.56	0.718499	0.14068	5.10733	3.26741e-07	0.000127924	ENSG00000152749	protein_coding	94601903	94634645	13	GPR180
556.175	0.7177	0.182367	3.93547	8.30356e-05	0.00886628	ENSG00000153721	protein_coding	154387504	154510659	6	CNKSR3
868.068	0.707263	0.124827	5.66596	1.46207e-08	1.11118e-05	ENSG00000072657	protein_coding	72087266	72670757	12	TRHDE
222.723	0.704737	0.16726	4.21341	2.51541e-05	0.00369308	ENSG00000139946	protein_coding	56117814	56301526	14	PELI2
715.022	0.698921	0.202496	3.45153	0.000557423	0.0334378	ENSG00000111913	protein_coding	24804282	24936052	6	FAM65B
25264.7	0.695275	0.165985	4.18877	2.8047e-05	0.00389642	ENSG00000186340	protein_coding	169215780	169254044	6	THBS2
417.961	0.694271	0.145967	4.75635	1.97123e-06	0.000553658	ENSG00000159479	protein_coding	43383917	43389808	1	MED8
9371.07	0.694002	0.143772	4.8271	1.38534e-06	0.000416245	ENSG00000117298	protein_coding	21217247	21345504	1	ECE1
975.737	0.691201	0.156878	4.40598	1.05305e-05	0.0020042	ENSG00000114902	protein_coding	52704955	52711146	3	SPCS1
534.552	0.690526	0.146623	4.70953	2.4829e-06	0.000648265	ENSG00000111275	protein_coding	111766887	111817529	12	ALDH2
4180.06	0.686001	0.172048	3.98726	6.68408e-05	0.00750942	ENSG00000167202	protein_coding	77984036	78077724	15	TBC1D2B
1084.57	0.68567	0.18849	3.6377	0.000275084	0.0211552	ENSG00000171621	protein_coding	9292880	9369532	1	SPSB1
9045.99	0.666774	0.100602	6.62785	3.40606e-11	4.88958e-08	ENSG00000140937	protein_coding	64943753	65126112	16	CDH11
261.844	0.646618	0.177251	3.64804	0.000264247	0.0208816	ENSG00000107551	protein_coding	44959407	44995891	10	RASSF4
362.971	0.627782	0.16414	3.82468	0.000130942	0.01272	ENSG00000160145	protein_coding	124080023	124726325	3	KALRN
672.16	0.619012	0.143852	4.30311	1.68421e-05	0.00275194	ENSG00000164823	protein_coding	89901859	89927888	8	OSGIN2
428.19	0.617068	0.178493	3.45711	0.000546006	0.0329645	ENSG00000183570	protein_coding	45643694	45942454	21	PCBP3
187.612	0.61492	0.179697	3.42199	0.000621657	0.0361793	ENSG00000157303	protein_coding	93058688	93085138	9	SUSD3
3507.73	0.607373	0.145562	4.17259	3.0115e-05	0.00407578	ENSG00000158290	protein_coding	120524609	120575794	X	CUL4B
1010.29	0.602093	0.128376	4.69008	2.73092e-06	0.00067853	ENSG00000102781	protein_coding	30202630	30307484	13	KATNAL1
1025.89	0.599209	0.112979	5.3037	1.13479e-07	5.23614e-05	ENSG00000138764	protein_coding	77157151	77433388	4	CCNG2
627.206	0.59372	0.156943	3.78302	0.000154935	0.0146114	ENSG00000173281	protein_coding	9136255	9151574	8	PPP1R3B
13387.3	0.58808	0.147402	3.98963	6.61756e-05	0.00750254	ENSG00000084234	protein_coding	130069837	130144811	11	APLP2
362.488	0.577601	0.152779	3.78064	0.000156428	0.0146453	ENSG00000166979	protein_coding	32412006	32515397	21	EVA1C
606.375	0.576835	0.126337	4.56584	4.97495e-06	0.00110821	ENSG00000064042	protein_coding	41359607	41700044	4	LIMCH1
1089.05	0.575668	0.157298	3.65973	0.000252485	0.0202615	ENSG00000174804	protein_coding	86945679	86955391	11	FZD4
2402.29	0.574817	0.144081	3.98955	6.61989e-05	0.00750254	ENSG00000106799	protein_coding	99104038	99154192	9	TGFBR1
277.999	0.567462	0.154443	3.67424	0.000238555	0.0195071	ENSG00000120262	protein_coding	151494030	151621193	6	CCDC170
1856.91	0.567445	0.1645	3.44951	0.00056161	0.0334378	ENSG00000148082	protein_coding	89005771	89178767	9	SHC3
907.764	0.562547	0.15445	3.64225	0.000270261	0.0209924	ENSG00000099864	protein_coding	708939	748329	19	PALM
645.702	0.562023	0.126365	4.44763	8.68247e-06	0.00169966	ENSG00000101384	protein_coding	10637684	10674107	20	JAG1
1392.01	0.561569	0.127673	4.39848	1.09012e-05	0.0020042	ENSG00000115944	protein_coding	42333546	42425088	2	COX7A2L
636.883	0.560876	0.106077	5.28744	1.24038e-07	5.34191e-05	ENSG00000013619	protein_coding	150361422	150514178	X	MAMLD1
4041.94	0.554507	0.149975	3.69732	0.000217885	0.0183485	ENSG00000233608	protein_coding	238848032	238910543	2	TWIST2
1365.44	0.548007	0.120122	4.5621	5.06442e-06	0.00110902	ENSG00000241878	protein_coding	31618491	31662432	22	PISD
1188.3	0.543978	0.146691	3.70832	0.000208641	0.0179709	ENSG00000101782	protein_coding	23452823	23486603	18	RIOK3
3421.71	0.542556	0.141173	3.8432	0.000121442	0.0119774	ENSG00000139112	protein_coding	10212458	10223130	12	GABARAPL1
691.737	0.540731	0.14629	3.69629	0.000218777	0.0183485	ENSG00000115525	protein_coding	85839144	85889014	2	ST3GAL5
1221.16	0.537658	0.110245	4.87693	1.07751e-06	0.000339546	ENSG00000164930	protein_coding	103298433	103332866	8	FZD6
1702.37	0.535629	0.11569	4.62986	3.65913e-06	0.00087548	ENSG00000119138	protein_coding	70384597	70414624	9	KLF9
1538.9	0.533178	0.147771	3.60813	0.000308415	0.0225672	ENSG00000243244	protein_coding	48529383	48598513	2	STON1
815.773	0.530318	0.0969689	5.46895	4.52719e-08	2.5431e-05	ENSG00000120693	protein_coding	36844831	36920765	13	SMAD9
6683.67	0.529686	0.128701	4.11563	3.86122e-05	0.00489087	ENSG00000180914	protein_coding	8750408	8769628	3	OXTR
595.486	0.52457	0.115112	4.55705	5.18772e-06	0.00111709	ENSG00000158292	protein_coding	6247346	6260975	1	GPR153
3081.36	0.522689	0.150245	3.47891	0.000503461	0.0315763	ENSG00000118515	protein_coding	134169246	134318112	6	SGK1
5333.02	0.518925	0.14045	3.69472	0.000220125	0.0183485	ENSG00000112851	protein_coding	65926475	66082549	5	ERBIN
851.613	0.514219	0.138205	3.72069	0.000198682	0.017378	ENSG00000068024	protein_coding	239048168	239401654	2	HDAC4
9583.47	0.51236	0.114754	4.46485	8.01253e-06	0.00161753	ENSG00000166033	protein_coding	122461525	122514908	10	HTRA1
2814.6	0.510459	0.0883497	5.77772	7.57211e-09	6.11448e-06	ENSG00000156642	protein_coding	73560014	73634134	15	NPTN
865.33	0.506262	0.12441	4.06931	4.71525e-05	0.00569355	ENSG00000077585	protein_coding	236142505	236221865	1	GPR137B
1251.82	0.505056	0.140135	3.60406	0.000313289	0.0226504	ENSG00000187098	protein_coding	69739435	69968337	3	MITF
1105.09	0.50016	0.121208	4.12648	3.68361e-05	0.0047121	ENSG00000009844	protein_coding	142147162	142224689	6	VTA1
548.592	0.495928	0.138925	3.56976	0.000357311	0.0249538	ENSG00000160712	protein_coding	154405193	154469450	1	IL6R
952.354	0.493671	0.117256	4.21021	2.55132e-05	0.00370371	ENSG00000067955	protein_coding	67029116	67101058	16	CBFB
654.24	0.488225	0.136967	3.56454	0.000364488	0.0251828	ENSG00000115648	protein_coding	237485428	237555318	2	MLPH
4265.02	0.488224	0.13624	3.58356	0.00033894	0.0241572	ENSG00000169047	protein_coding	226731317	226799759	2	IRS1
661.388	0.484467	0.13184	3.67467	0.000238157	0.0195071	ENSG00000172331	protein_coding	134646808	134679813	7	BPGM
9810.3	0.482233	0.13764	3.50358	0.000459041	0.0301056	ENSG00000140285	protein_coding	49423096	49488775	15	FGF7
594.481	0.480384	0.117568	4.086	4.38876e-05	0.00545219	ENSG00000178607	protein_coding	64039142	64130819	17	ERN1
3041.04	0.476779	0.116839	4.08065	4.49106e-05	0.00552614	ENSG00000171724	protein_coding	77788530	77980107	16	VAT1L
2018.63	0.474585	0.135693	3.49749	0.000469661	0.0303944	ENSG00000131389	protein_coding	14402576	14489349	3	SLC6A6
822.719	0.474552	0.142226	3.33662	0.000848049	0.0464271	ENSG00000127418	protein_coding	1009936	1026897	4	FGFRL1
5923.56	0.473676	0.122347	3.87156	0.00010814	0.0109153	ENSG00000257923	protein_coding	101815904	102283957	7	CUX1
24451.5	0.462441	0.0817935	5.65376	1.56975e-08	1.12673e-05	ENSG00000169604	protein_coding	69013178	69249327	2	ANTXR1
748.555	0.461784	0.125764	3.67182	0.00024083	0.0195693	ENSG00000154127	protein_coding	122655675	122814473	11	UBASH3B
1474.35	0.460231	0.127713	3.60362	0.00031381	0.0226504	ENSG00000173852	protein_coding	34928876	35038271	7	DPY19L1
19949.9	0.459024	0.0968688	4.73862	2.15181e-06	0.000591519	ENSG00000198431	protein_coding	104215779	104350305	12	TXNRD1
2720.73	0.458914	0.129328	3.54846	0.000387487	0.0265676	ENSG00000144674	protein_coding	37243177	37366751	3	GOLGA4
5466.53	0.458806	0.128068	3.58252	0.000340294	0.0241572	ENSG00000163520	protein_coding	13549131	13638422	3	FBLN2
916.942	0.453406	0.109792	4.12967	3.63291e-05	0.00469372	ENSG00000166295	protein_coding	72216000	72235860	10	ANAPC16
1076.82	0.448369	0.121192	3.69967	0.000215882	0.0183485	ENSG00000153246	protein_coding	159932006	160062610	2	PLA2R1
1905.93	0.447224	0.0797641	5.60683	2.06063e-08	1.40123e-05	ENSG00000102804	protein_coding	44432143	44577147	13	TSC22D1
1107.52	0.441666	0.117558	3.75699	0.000171968	0.0156467	ENSG00000107130	protein_coding	130172578	130237304	9	NCS1
4431.95	0.438998	0.117988	3.7207	0.000198673	0.017378	ENSG00000163431	protein_coding	201896452	201946588	1	LMOD1
5816.55	0.438046	0.125307	3.49579	0.000472658	0.0303944	ENSG00000118257	protein_coding	205681990	205798133	2	NRP2
1691.81	0.436842	0.093247	4.68478	2.80255e-06	0.000683189	ENSG00000173068	protein_coding	16409503	16870843	9	BNC2
1769.46	0.43629	0.107012	4.07703	4.5615e-05	0.00555987	ENSG00000124767	protein_coding	38675925	38703141	6	GLO1
1238.55	0.43355	0.129308	3.35285	0.00079984	0.0449301	ENSG00000107104	protein_coding	470291	746106	9	KANK1
4873.84	0.432626	0.0955673	4.52693	5.9847e-06	0.00126758	ENSG00000135821	protein_coding	182381704	182392206	1	GLUL
1908.78	0.429578	0.100246	4.28525	1.82535e-05	0.00287603	ENSG00000021762	protein_coding	3087116	3166739	11	OSBPL5
1431.44	0.429113	0.0988673	4.34029	1.42294e-05	0.002419	ENSG00000123908	protein_coding	140520156	140635619	8	AGO2
7293.48	0.424224	0.100069	4.23931	2.24206e-05	0.0033716	ENSG00000170348	protein_coding	75131470	75176631	14	TMED10
1004.27	0.417853	0.123444	3.38497	0.000711861	0.0406958	ENSG00000146476	protein_coding	151452258	151470101	6	ARMT1
2001.37	0.417537	0.0950414	4.39321	1.11689e-05	0.0020042	ENSG00000166272	protein_coding	102743970	102816267	10	WBP1L
415.611	0.415447	0.124278	3.34288	0.000829148	0.0459005	ENSG00000162976	protein_coding	11155198	11178874	2	PQLC3
998.958	0.40736	0.11169	3.64725	0.000265061	0.0208816	ENSG00000096060	protein_coding	35573585	35728583	6	FKBP5
1355.24	0.40345	0.11582	3.48342	0.000495052	0.0315077	ENSG00000139324	protein_coding	88142296	88199887	12	TMTC3
2911.91	0.398142	0.114421	3.47963	0.000502101	0.0315763	ENSG00000145555	protein_coding	16661914	16936276	5	MYO10
4626.05	0.395713	0.0841692	4.70139	2.58391e-06	0.00065459	ENSG00000213625	protein_coding	65420587	65436007	1	LEPROT
2125.91	0.394143	0.0996774	3.95419	7.67952e-05	0.00840842	ENSG00000173757	protein_coding	42199168	42276707	17	STAT5B
804.842	0.394047	0.10086	3.90687	9.34989e-05	0.00966405	ENSG00000137075	protein_coding	36336396	36487548	9	RNF38
4740.62	0.391933	0.093487	4.19238	2.76042e-05	0.00389642	ENSG00000132475	protein_coding	75776434	75785893	17	H3F3B
6219.19	0.391397	0.0890429	4.3956	1.10465e-05	0.0020042	ENSG00000152601	protein_coding	152243828	152465780	3	MBNL1
982.996	0.391185	0.0941327	4.15568	3.24325e-05	0.00431263	ENSG00000052723	protein_coding	114769479	114780685	1	SIKE1
2291.56	0.389588	0.11191	3.48127	0.000499049	0.0315763	ENSG00000102189	protein_coding	92770637	92929331	12	EEA1
2977.99	0.385549	0.103148	3.73782	0.000185625	0.0166547	ENSG00000143515	protein_coding	154325553	154351307	1	ATP8B2
1881.5	0.383129	0.0984242	3.89263	9.91617e-05	0.010168	ENSG00000124788	protein_coding	16299112	16761491	6	ATXN1
2199.97	0.380381	0.104848	3.62792	0.000285716	0.0215095	ENSG00000205730	protein_coding	19113932	19121629	16	ITPRIPL2
1543.15	0.370057	0.0872962	4.23909	2.24425e-05	0.0033716	ENSG00000146278	protein_coding	89080751	89085160	6	PNRC1
1452.21	0.369248	0.111313	3.3172	0.000909251	0.0485762	ENSG00000151458	protein_coding	124664052	124712732	4	ANKRD50
2305.57	0.36893	0.104894	3.51718	0.00043615	0.0287503	ENSG00000147872	protein_coding	19108375	19149290	9	PLIN2
4612.75	0.364294	0.0661448	5.50752	3.63925e-08	2.31199e-05	ENSG00000170776	protein_coding	85380571	85749358	15	AKAP13
1796.78	0.36279	0.0864876	4.19471	2.73224e-05	0.00389642	ENSG00000115935	protein_coding	174559572	174682916	2	WIPF1
2167.89	0.359476	0.0865433	4.15372	3.27119e-05	0.00431263	ENSG00000048707	protein_coding	12230067	12512047	1	VPS13D
2194.69	0.356089	0.0902073	3.94745	7.89893e-05	0.00857598	ENSG00000122863	protein_coding	71964365	72013564	10	CHST3
1735.58	0.349475	0.100539	3.47602	0.000508916	0.0317642	ENSG00000170145	protein_coding	111602391	111730853	11	SIK2
1936.8	0.349225	0.091483	3.81738	0.000134877	0.0130045	ENSG00000138443	protein_coding	203328219	203447723	2	ABI2
3414.23	0.344233	0.0848918	4.05496	5.01427e-05	0.00594352	ENSG00000183283	protein_coding	51238292	51271362	12	DAZAP2
1958.32	0.343604	0.102809	3.34215	0.000831326	0.0459005	ENSG00000157593	protein_coding	44254096	44257890	6	SLC35B2
1739.14	0.338369	0.0858045	3.94349	8.03048e-05	0.00864615	ENSG00000158186	protein_coding	138347648	138405534	3	MRAS
1029.44	0.326673	0.0903058	3.61741	0.00029757	0.0220954	ENSG00000048471	protein_coding	11976737	12574289	16	SNX29
1462.33	0.324408	0.0938208	3.45774	0.000544727	0.0329645	ENSG00000160445	protein_coding	128729786	128772414	9	ZER1
5932.37	0.322058	0.0947663	3.39844	0.000677708	0.0389155	ENSG00000145623	protein_coding	38845858	38945596	5	OSMR
2715.28	0.314908	0.0826427	3.81047	0.000138702	0.0132743	ENSG00000146223	protein_coding	42879618	42889925	6	RPL7L1
6443.59	0.305875	0.0721225	4.24106	2.22469e-05	0.0033716	ENSG00000149131	protein_coding	57597387	57614853	11	SERPING1
1976.6	0.305013	0.0859755	3.54768	0.000388644	0.0265676	ENSG00000157483	protein_coding	59132434	59372900	15	MYO1E
2517.92	0.299804	0.0819193	3.65974	0.000252469	0.0202615	ENSG00000197496	protein_coding	46709487	46736347	20	SLC2A10
1561.59	0.295937	0.0857641	3.45059	0.000559365	0.0334378	ENSG00000062725	protein_coding	60443149	60526219	17	APPBP2
1998.08	0.294376	0.0888509	3.31315	0.000922526	0.0490495	ENSG00000172493	protein_coding	86935002	87141054	4	AFF1
2633.21	0.292828	0.081172	3.6075	0.000309164	0.0225672	ENSG00000146072	protein_coding	47231532	47309905	6	TNFRSF21
1777.54	0.280235	0.0813109	3.44646	0.000567983	0.0336621	ENSG00000108510	protein_coding	61942605	62065282	17	MED13
14260.2	0.279444	0.0842458	3.31701	0.000909864	0.0485762	ENSG00000140092	protein_coding	91869412	91947987	14	FBLN5
2919.73	0.252647	0.0730752	3.45736	0.0005455	0.0329645	ENSG00000162889	protein_coding	206684944	206734283	1	MAPKAPK2
4429.84	-0.278372	0.0708903	-3.9268	8.60845e-05	0.00911649	ENSG00000132507	protein_coding	7306999	7312463	17	EIF5A
1787.55	-0.28769	0.0865427	-3.32426	0.000886536	0.0477252	ENSG00000164307	protein_coding	96760810	96808100	5	ERAP1
3437.33	-0.318242	0.0935103	-3.40328	0.000665826	0.0384039	ENSG00000144381	protein_coding	197486581	197516737	2	HSPD1
1014.03	-0.339712	0.0972898	-3.49175	0.00047986	0.0306921	ENSG00000147010	protein_coding	19533975	19887601	X	SH3KBP1
1964.61	-0.349107	0.094742	-3.68481	0.00022887	0.0189551	ENSG00000109685	protein_coding	1871424	1982207	4	WHSC1
2351.8	-0.362613	0.102514	-3.5372	0.0004044	0.0273552	ENSG00000070961	protein_coding	89588049	89709300	12	ATP2B1
1670.7	-0.37382	0.104776	-3.56779	0.000360008	0.025007	ENSG00000213281	protein_coding	114704469	114716894	1	NRAS
1863.59	-0.390162	0.116897	-3.33766	0.000844867	0.0464271	ENSG00000182481	protein_coding	68035519	68046842	17	KPNA2
892.656	-0.407876	0.109088	-3.73895	0.000184787	0.0166547	ENSG00000182195	protein_coding	141175745	141177125	X	LDOC1
1047.2	-0.42505	0.12615	-3.36939	0.000753343	0.0426894	ENSG00000134986	protein_coding	111662621	111997464	5	NREP
1148.49	-0.427292	0.0990659	-4.31321	1.60901e-05	0.00266519	ENSG00000065923	protein_coding	46599252	46759172	X	SLC9A7
673.713	-0.43308	0.125089	-3.46217	0.000535838	0.0329645	ENSG00000082146	protein_coding	201387858	201480846	2	STRADB
3067.12	-0.446512	0.105938	-4.21483	2.49972e-05	0.00369308	ENSG00000148154	protein_coding	111896766	111935369	9	UGCG
1949.11	-0.449046	0.109475	-4.10181	4.09933e-05	0.00514208	ENSG00000115884	protein_coding	20200797	20225433	2	SDC1
625.617	-0.474766	0.128351	-3.69897	0.00021648	0.0183485	ENSG00000106086	protein_coding	30027404	30130483	7	PLEKHA8
1464.44	-0.498549	0.108303	-4.60329	4.15867e-06	0.000959465	ENSG00000164171	protein_coding	52989326	53094779	5	ITGA2
372.935	-0.508299	0.131495	-3.86554	0.000110844	0.0111016	ENSG00000167747	protein_coding	50797704	50804929	19	C19orf48
1264.39	-0.567334	0.158836	-3.57182	0.000354505	0.0248924	ENSG00000154027	protein_coding	77282051	77559969	1	AK5
356.42	-0.599184	0.175213	-3.41975	0.000626781	0.036314	ENSG00000138675	protein_coding	80266599	80336680	4	FGF5
703.463	-0.609764	0.139032	-4.38577	1.15578e-05	0.00204557	ENSG00000149948	protein_coding	65824131	65966295	12	HMGA2
3607.31	-0.626647	0.181101	-3.4602	0.000539776	0.0329645	ENSG00000106484	protein_coding	130486171	130506296	7	MEST
342.382	-0.643391	0.16463	-3.9081	9.30234e-05	0.00966405	ENSG00000137752	protein_coding	105025443	105035250	11	CASP1
359.883	-0.652788	0.190061	-3.43462	0.00059338	0.0350067	ENSG00000017483	protein_coding	48458537	48470256	X	SLC38A5
477.973	-0.694658	0.202824	-3.42492	0.000614971	0.0359522	ENSG00000117399	protein_coding	43358955	43363203	1	CDC20
394.613	-0.722066	0.179519	-4.02222	5.7652e-05	0.00677149	ENSG00000183856	protein_coding	156525405	156572604	1	IQGAP3
1366	-0.723857	0.217037	-3.33517	0.000852458	0.0464695	ENSG00000108691	protein_coding	34255218	34257203	17	CCL2
407.888	-0.726241	0.202281	-3.59025	0.000330356	0.0237122	ENSG00000276043	protein_coding	4903080	4962154	19	UHRF1
188.835	-0.745093	0.208361	-3.57597	0.00034893	0.0246348	ENSG00000146670	protein_coding	65066300	65084164	11	CDCA5
172.368	-0.746471	0.19516	-3.82493	0.000130812	0.01272	ENSG00000188211	protein_coding	17351726	17377341	11	NCR3LG1
1588.48	-0.779024	0.215855	-3.60902	0.000307353	0.0225672	ENSG00000163661	protein_coding	157436789	157443628	3	PTX3
192.383	-0.789076	0.217198	-3.63298	0.000280171	0.0213022	ENSG00000211772	TR_C_gene	142670777	142802748	7	TRBC2
168.066	-0.801076	0.199574	-4.01392	5.97188e-05	0.00695106	ENSG00000101104	protein_coding	44910062	44959035	20	PABPC1L
355.37	-0.806186	0.24089	-3.3467	0.000817803	0.0455431	ENSG00000126787	protein_coding	55148112	55191678	14	DLGAP5
566.423	-0.808282	0.183792	-4.39782	1.09346e-05	0.0020042	ENSG00000223749	lincRNA	134543337	134546711	X	MIR503HG
383.366	-0.822686	0.226457	-3.63286	0.000280292	0.0213022	ENSG00000134775	protein_coding	36297714	36780055	18	FHOD3
253.108	-0.849452	0.18846	-4.50734	6.56456e-06	0.00136797	ENSG00000101057	protein_coding	43667019	43716496	20	MYBL2
1079.19	-0.853426	0.191571	-4.45489	8.39365e-06	0.0016684	ENSG00000081923	protein_coding	57646426	57803101	18	ATP8B1
290.749	-0.873185	0.22305	-3.91476	9.04956e-05	0.00950572	ENSG00000008517	protein_coding	3065297	3082192	16	IL32
1028.25	-0.883227	0.205644	-4.29494	1.7474e-05	0.00278721	ENSG00000080573	protein_coding	9959561	10010471	19	COL5A3
950.243	-0.894238	0.19513	-4.58278	4.58834e-06	0.00104002	ENSG00000145147	protein_coding	20253260	20620561	4	SLIT2
130.287	-0.906278	0.271828	-3.33402	0.000856018	0.0464695	ENSG00000144354	protein_coding	173354820	173368997	2	CDCA7
389.839	-0.98661	0.209586	-4.70742	2.50877e-06	0.000648265	ENSG00000177570	protein_coding	118189459	118621995	8	SAMD12
111.605	-1.00968	0.25469	-3.96435	7.35953e-05	0.00819699	ENSG00000125864	protein_coding	17493905	17569220	20	BFSP1
382.901	-1.01569	0.273816	-3.70937	0.000207775	0.0179709	ENSG00000139318	protein_coding	89347232	89353271	12	DUSP6
114.54	-1.109	0.268016	-4.1378	3.50652e-05	0.00457618	ENSG00000117650	protein_coding	211658657	211675630	1	NEK2
216.816	-1.11047	0.31767	-3.49568	0.000472855	0.0303944	ENSG00000221852	protein_coding	41026026	41027202	17	KRTAP1-5
520.457	-1.20851	0.183677	-6.57952	4.7196e-11	6.09772e-08	ENSG00000163814	protein_coding	45082278	45146422	3	CDCP1
54.3507	-1.27534	0.360103	-3.54159	0.00039773	0.0270456	ENSG00000035499	protein_coding	60596912	60700190	5	DEPDC1B
124.516	-1.32647	0.335162	-3.9577	7.56734e-05	0.00835641	ENSG00000128510	protein_coding	130293134	130324180	7	CPA4
61.2155	-1.38627	0.364805	-3.80004	0.000144675	0.0137442	ENSG00000108688	protein_coding	34270221	34272242	17	CCL7
62.9127	-1.40908	0.324157	-4.3469	1.38078e-05	0.00237862	ENSG00000152253	protein_coding	168834132	168913371	2	SPC25
97.1859	-1.47698	0.299277	-4.93516	8.00857e-07	0.00026531	ENSG00000197415	protein_coding	157259742	157533619	3	VEPH1
77.312	-1.49611	0.449126	-3.33116	0.000864863	0.0467533	ENSG00000125965	protein_coding	35433347	35454746	20	GDF5
81.293	-1.54905	0.423779	-3.65532	0.000256865	0.0204857	ENSG00000169129	protein_coding	114294824	114404756	10	AFAP1L2
296.429	-1.98145	0.258506	-7.66499	1.78849e-14	3.85122e-11	ENSG00000128606	protein_coding	102912991	102944949	7	LRRC17
59.4557	-2.13202	0.622496	-3.42495	0.00061491	0.0359522	ENSG00000146038	protein_coding	24171756	24358052	6	DCDC2
